# Modelling the evolution of viral oncogenesis

**DOI:** 10.1101/523373

**Authors:** Carmen Lía Murall, Samuel Alizon

**Affiliations:** Laboratoire MIVEGEC (UMR CNRS 5290, IRD 224, UM), Montpellier, France

## Abstract

Most human oncogenic viruses share several characteristics, such as being DNA viruses, having long (co)evolutionary histories with their hosts and causing either latent or chronic infections. They can reach high prevalences while causing relatively low case mortality, which makes them quite fit according to virulence evolution theory. After analysing the life-histories of DNA oncoviruses, we use a mathematical modelling approach to investigate how the virus life cycle may generate selective pressures favouring or acting against oncogenesis at the within-host or at the between-host level. In particular, we focus on two oncoprotein activities, namely extending cell life expectancy and increasing cell proliferation rate. These have immediate benefits (increasing viral population size) but can be associated with fitness costs at the epidemiological level (increasing recovery rate or risk of cancer) thus creating evolutionary trade-offs. We interpret the results of our nested model in the light of the biological features and identify future perspectives for modelling oncovirus dynamics and evolution.
