## Supplementary material for "Modelling the evolution of viral oncogenesis": summary statistics extracted from the simulation data: sumstats_mean_retrovir.csv

epsilon1	epsilon2	tfinal	G	R	P	Tc	V	C	mut	div	trans	Vtot	nu	cancer
0	0.5	1716.305	0.17	-0.18	0	34.07	1.25	0	0	530459.31	NA	26527431.59	5e-17	0
0	0.75	1310.015	0.13	-0.16	0	43.34	1.25	0	0	996806.42	NA	33226818.49	5e-17	0
0	1	1151.275	0.13	-0.15	0	47.53	1.34	0	0	1499193.76	NA	37486077.47	5e-17	0
0	1.25	1120.475	0.1	-0.1	0	49.38	1.37	0	0	2263266.5	NA	45268984.61	5e-17	0
0	1.5	1188.395	0.12	-0.14	0	49.95	1.19	0	0	3515680.6	NA	58598730.62	5e-17	0
0	1.75	1396.435	0.1	-0.12	0	50.02	1.27	0	0	5470720.97	NA	78162419.35	5e-17	0
0	2	1903.615	0.02	-0.03	0	50.01	1.14	0	0	9703258.94	NA	121297201.13	5e-17	0
0	2.25	3722.605	0.05	-0.06	0	50.03	1.31	0	0	25184230.17	NA	279852639.52	5e-17	0
0	2.5	18005.975	182447603.88	8942900.49	0	50.07	182445286.56	0	0.06	113215043054.41	593.75	1152873624390.49	5e-17	0.06
0	2.75	16427.425	1059829895.37	52099957.02	0	50.05	1059811316.95	0	0.3	785039935570.17	541.97	7975265496393.04	5e-17	0.3
0	3	14789.94	1786880445.78	88041824.89	0	50.1	1786884135.1	0	0.48	1223065916013.09	487.78	12393094936529.1	5e-17	0.48
0	3.25	13937.48	2412122971.73	118959533.2	0	50.08	2412126644.13	0	0.65	1576133380004.95	459.76	15955220468527.6	5e-17	0.65
0	3.5	14086.145	2938024078.93	145219065.33	0	50.14	2938017884.85	0	0.59	1961696758746.31	464.84	19806932129995.5	5e-17	0.59
0	3.75	12768.185	3402644232.03	168340433.42	0	50.14	3402647430.7	0	0.74	2066629380447.55	421.33	20849457472370	5e-17	0.74
0	4	12607.75	3802452018.22	188494479.2	0	50.2	3802450504.17	0	0.76	2294668413867.48	416.28	23102905985539.1	5e-17	0.76
0	4.25	12484.75	4175567865.69	206713279.59	0	50.09	4175554058.6	0	0.82	2499604928729.33	412.23	25192194568181.8	5e-17	0.82
0	4.5	11166.79	4496695717.17	222710884.49	0	50.08	4496684583.29	0	0.85	2407936746713.87	368.65	24262216438383.3	5e-17	0.85
0	4.75	11327.825	4783328633.71	237045160.38	0	50.08	4783337259.15	0	0.85	2607379874224.82	373.92	26259076938618.7	5e-17	0.85
0	5	11678.305	5030699828.41	249960020.35	0	50.19	5030698196.46	0	0.83	2842887055820.9	385.85	28537257094721.5	5e-17	0.83
0.05	0.5	1851.535	0.15	-0.16	0	31.89	1.21	0	0	498228.33	NA	24920312.2	5e-17	0
0.05	0.75	1351.04	0.23	-0.24	0	41.28	1.4	0	0	868785.07	NA	28961173.44	5e-17	0
0.05	1	1164.2	0.14	-0.15	0	46.96	1.18	0	0	1428986.56	NA	35723288.45	5e-17	0
0.05	1.25	1122.72	0.08	-0.08	0	48.96	1.24	0	0	2086296.73	NA	41726303.71	5e-17	0
0.05	1.5	1162.8	0.14	-0.16	0	49.88	1.48	0	0	3253788.18	NA	54232733.12	5e-17	0
0.05	1.75	1354.81	0.05	-0.08	0	50.02	1.31	0	0	5045536.19	NA	72087714.58	5e-17	0
0.05	2	1751.25	0.11	-0.14	0	50.06	1.59	0	0	8288616.74	NA	103617969.5	5e-17	0
0.05	2.25	3016.025	0.08	-0.11	0	50.05	1.05	0	0	19045885.25	NA	211642229.76	5e-17	0
0.05	2.5	17780.975	1549148.95	77471.46	0	50.07	1549369.13	0	0	1508705748.26	573.53	15090706504.19	5e-17	0
0.05	2.75	17117.145	883930340.13	44306787.54	0	50.05	883932182.39	0	0.27	687722731111.04	564.87	6851201075050.33	5e-17	0.27
0.05	3	15095.67	1627880262.72	81761598.45	0	50.07	1627881858.27	0	0.45	1156017807115.2	497.93	11491962076340.7	5e-17	0.45
0.05	3.25	13799.79	2263636582.1	113822449.73	0	50.06	2263640790.14	0	0.64	1487760717385.79	455.27	14767204933742.1	5e-17	0.64
0.05	3.5	13293.265	2795769141.03	140964880.3	0	50.15	2795764992.63	0	0.69	1789604775111.89	438.5	17711259264618	5e-17	0.69
0.05	3.75	12765.925	3271052762.23	165059089.49	0	50.14	3271059768.88	0	0.73	2023070787464.17	421.19	20006124742396.5	5e-17	0.73
0.05	4	11894.485	3688881572.43	186237947.98	0	50.12	3688886296.37	0	0.78	2131967870013.83	392.43	21070015333489.7	5e-17	0.78
0.05	4.25	11914.32	4053484368.81	204870678.27	0	50.14	4053481750.29	0	0.86	2359029347778.3	393.12	23301331670632	5e-17	0.86
0.05	4.5	11726.935	4371421695.71	221421667.33	0	50.22	4371430948.66	0	0.84	2515208825212.85	387.24	24757666216054.1	5e-17	0.84
0.05	4.75	11415.995	4670838918.74	236452652.63	0	50.16	4670812053.8	0	0.89	2620207502593.65	376.89	25836401634010.8	5e-17	0.89
0.05	5	10999.815	4932676520.88	249937559.35	0	50.18	4932674335.29	0	0.88	2671667504683.16	363.17	26302921323117.6	5e-17	0.88
0.1	0.5	2063.105	0.18	-0.19	0	28.15	1.21	0	0	440210.69	NA	22010012.98	5e-17	0
0.1	0.75	1434.76	0.17	-0.18	0	39.56	1.24	0	0	857457.75	NA	28573802	5e-17	0
0.1	1	1196.365	0.14	-0.15	0	45.98	1.65	0	0	1447802.97	NA	36198965.15	5e-17	0
0.1	1.25	1113.93	0.08	-0.09	0	48.88	1.22	0	0	2089944.81	NA	41798978.41	5e-17	0
0.1	1.5	1153.685	0.16	-0.16	0	49.74	1.46	0	0	3120332.63	NA	52005029.33	5e-17	0
0.1	1.75	1291.255	0.12	-0.14	0	49.97	1.32	0	0	4661529.23	NA	66601665.04	5e-17	0
0.1	2	1649.02	0.13	-0.14	0	50.04	1.14	0	0	7881351.08	NA	98524949.69	5e-17	0
0.1	2.25	2631.495	0.1	-0.11	0	50.08	1.23	0	0	16593009.13	NA	184386202.34	5e-17	0
0.1	2.5	12402.365	0.05	-0.07	0	50.02	1.66	0	0	110280927.64	NA	1102924542.82	5e-17	0
0.1	2.75	17172.625	705219538.17	36044087.89	0	50.05	705221358.24	0	0.2	550361716828.19	566.67	5376926318017.9	5e-17	0.2
0.1	3	14943.58	1463937164.99	74967509.92	0	50.07	1463939709.07	0	0.46	1041631086231.05	492.62	10153854882135.7	5e-17	0.46
0.1	3.25	14492.02	2107584363.89	108108630.76	0	50.09	2107577605.44	0	0.56	1485978027735.22	478.29	14466578270397.5	5e-17	0.56
0.1	3.5	14206.71	2664785958.26	136814042.82	0	50.08	2664783295.15	0	0.63	1859889896231.71	468.95	18086066518927.2	5e-17	0.63
0.1	3.75	13306.86	3136838715.88	161445774.82	0	50.16	3136841157.95	0	0.73	2064197196409.84	439.14	20022301559519.6	5e-17	0.73
0.1	4	12822.325	3559245972.02	183372881.91	0	50.17	3559248675.88	0	0.66	2267176653032.25	423.26	21963078314224.7	5e-17	0.66
0.1	4.25	12094.825	3938378324.42	202906101.14	0	50.13	3938378350.55	0	0.82	2371079317087.42	399.11	22965292384140.1	5e-17	0.82
0.1	4.5	12097.865	4270324309.96	220191662.94	0	50.14	4270305764.83	0	0.83	2581639497960.1	399.54	24978070029304.2	5e-17	0.83
0.1	4.75	12018.73	4560407888.46	235644623.47	0	50.22	4560415382.93	0	0.83	2751944373859.46	396.86	26591342365584.9	5e-17	0.83
0.1	5	11063.96	4843564334.71	249744776.14	0	50.08	4843564522.93	0	0.85	2684528813594.3	365.34	25976405972620	5e-17	0.85
0.15	0.5	2323.465	0.13	-0.14	0	25.98	1.12	0	0	465578.56	NA	23275767.89	5e-17	0
0.15	0.75	1500.105	0.15	-0.17	0	38.77	1.43	0	0	838417.01	NA	27946247.35	5e-17	0
0.15	1	1222.98	0.19	-0.21	0	45.71	1.31	0	0	1409070.55	NA	35229486.51	5e-17	0
0.15	1.25	1121.26	0.11	-0.15	0	48.6	1.18	0	0	2108301.29	NA	42165438.27	5e-17	0
0.15	1.5	1151.815	0.13	-0.15	0	49.59	0.99	0	0	3067735.3	NA	51134156.88	5e-17	0
0.15	1.75	1262.715	0.08	-0.09	0	50	1.22	0	0	4340216.63	NA	62016697.76	5e-17	0
0.15	2	1562.56	0.11	-0.12	0	50.01	1.19	0	0	7303137.98	NA	91297646.34	5e-17	0
0.15	2.25	2329.1	0.07	-0.09	0	50.07	1.2	0	0	13814493.36	NA	153508379.03	5e-17	0
0.15	2.5	6628.3	0.12	-0.12	0	50.05	1.35	0	0	52167951.22	NA	521729359.32	5e-17	0
0.15	2.75	17658.465	526784744.13	27439132.94	0	50.05	526785175.82	0	0.13	419672447528.36	582.77	4023398262195.95	5e-17	0.13
0.15	3	15703.325	1301640485.76	67923650.56	0	50.06	1301645983.13	0	0.38	989513627824.8	517.83	9467522117353.34	5e-17	0.38
0.15	3.25	14781.1	1959084361.1	102373257.12	0	50.07	1959084359.48	0	0.51	1430045048302.79	487.65	13661053677441.2	5e-17	0.51
0.15	3.5	12750.945	2523960953.55	132070851.24	0	50.08	2523958951.47	0	0.72	1600801818152.06	420.23	15274395070561.3	5e-17	0.72
0.15	3.75	13689.725	3014477874.52	157924935.45	0	50.09	3014478743.91	0	0.58	2076989493681.11	451.86	19793270564071.8	5e-17	0.58
0.15	4	12619.7	3439518638.88	180487351.11	0	50.14	3439529884.1	0	0.75	2192084481111.48	416.37	20843998859617.2	5e-17	0.75
0.15	4.25	11856.78	3822092421.01	200688459.4	0	50.13	3822089365.38	0	0.81	2295942198905.82	391.19	21825898620495.9	5e-17	0.81
0.15	4.5	12393.81	4170344777.71	218798522.86	0	50.05	4170335317.05	0	0.76	2629099761512	409.25	25012597069221.4	5e-17	0.76
0.15	4.75	10662.83	4467715089.16	234797022.13	0	50.11	4467717865.94	0	0.85	2422267312304.8	351.85	23006678058811.6	5e-17	0.85
0.15	5	10169.08	4736634814.56	249283681.38	0	50.16	4736630158.28	0	0.88	2455145792062.78	335.35	23286952559670.4	5e-17	0.88
0.2	0.5	2641.415	0.21	-0.21	0	22.4	1.33	0	0	416513.46	NA	20829004.57	5e-17	0
0.2	0.75	1614.67	-0.01	-0.03	0	36.49	1.07	0	0	825400.21	NA	27514867.54	5e-17	0
0.2	1	1260.175	0.15	-0.18	0	44.24	1.34	0	0	1256039.55	NA	31406674.93	5e-17	0
0.2	1.25	1133.815	0.14	-0.16	0	48.13	1.23	0	0	1918147.28	NA	38362105.96	5e-17	0
0.2	1.5	1120.67	0.14	-0.16	0	49.63	1.11	0	0	2788598.84	NA	46472196.06	5e-17	0
0.2	1.75	1217.905	0.02	-0.04	0	49.96	1.16	0	0	4077604.24	NA	58255379.06	5e-17	0
0.2	2	1462.355	0.08	-0.1	0	50.01	1.49	0	0	6526252.62	NA	81583466.57	5e-17	0
0.2	2.25	2064.61	0.06	-0.06	0	50.03	1.43	0	0	12847427.51	NA	142760359.79	5e-17	0
0.2	2.5	4684.99	0.02	-0.04	0	50.01	1.19	0	0	35639952.32	NA	356427983.74	5e-17	0
0.2	2.75	17851.395	346435228.54	18383763.76	0	50.06	346432039.89	0	0.07	268714674675.17	588.92	2528680835595.98	5e-17	0.07
0.2	3	16212.78	1137695813.74	60488080.74	0	50.06	1137694091.43	0	0.35	904853629454.67	534.89	8498321676052.52	5e-17	0.35
0.2	3.25	14240.335	1806055663.57	96180265.38	0	50.08	1806061315.35	0	0.56	1288437487366.63	469.56	12079907907471	5e-17	0.56
0.2	3.5	15080.935	2381698286.42	126997580.25	0	50.09	2381694965.44	0	0.54	1831738877980.65	497.78	17154659473547	5e-17	0.54
0.2	3.75	13281.08	2885537960.87	153961264.3	0	50.07	2885539986.78	0	0.68	1959073204110.81	438.13	18329750286176.9	5e-17	0.68
0.2	4	13490.9	3320977402.19	177435466.12	0	50.1	3320979872.93	0	0.68	2308430657840.18	445.47	21572419649144.8	5e-17	0.68
0.2	4.25	12466.06	3703499790.2	198188980.53	0	50.15	3703494098.58	0	0.8	2386749681914.42	411.5	22271715613004.8	5e-17	0.8
0.2	4.5	11450.85	4052749971.19	216907487.49	0	50.12	4052742706.86	0	0.83	2400523001224.05	377.94	22394342202345	5e-17	0.83
0.2	4.75	11185.615	4353128568.04	233500826.18	0	50.21	4353119661.22	0	0.84	2529583218247.81	369.04	23543310581446.7	5e-17	0.84
0.2	5	11415.325	4642580675.44	248712290.92	0	50.11	4642588049.86	0	0.82	2758080946967.02	376.91	25702416755356.4	5e-17	0.82
0.25	0.5	3158.68	0.08	-0.08	0	19.14	1.11	0	0	368645.38	NA	18434806.95	5e-17	0
0.25	0.75	1756.92	0.13	-0.15	0	32.7	1.27	0	0	705734.77	NA	23523064.75	5e-17	0
0.25	1	1305.075	0.21	-0.22	0	42.85	1.33	0	0	1254319.88	NA	31355781.91	5e-17	0
0.25	1.25	1144.42	0.17	-0.19	0	47.66	1.41	0	0	1871960.81	NA	37438570.53	5e-17	0
0.25	1.5	1114.945	0.14	-0.15	0	49.53	1.37	0	0	2650266.71	NA	44172359.69	5e-17	0
0.25	1.75	1188.545	0.07	-0.08	0	49.94	1.19	0	0	3879326.26	NA	55421459.93	5e-17	0
0.25	2	1404.61	0.07	-0.08	0	50.01	1.3	0	0	6468337.59	NA	80863330.87	5e-17	0
0.25	2.25	1919.99	0.06	-0.09	0	50.02	1.26	0	0	10802417.41	NA	120031172.14	5e-17	0
0.25	2.5	3660.08	0.08	-0.09	0	50.04	1.64	0	0	26378869.29	NA	263810249.38	5e-17	0
0.25	2.75	18177.575	162646873.98	8786230.51	0	50.09	162649449.94	0	0.02	113597870132.1	599.07	1049918909881.5	5e-17	0.02
0.25	3	16623.245	972124249.83	52647389.36	0	50.07	972123304.09	0	0.24	802613593750.14	548.43	7401832515309.3	5e-17	0.24
0.25	3.25	15078.82	1657577635.88	89873503.67	0	50.06	1657579559.56	0	0.49	1274591968834.14	497.42	11737439639898.3	5e-17	0.49
0.25	3.5	14634.47	2245070218.01	121859492.15	0	50.06	2245061610.03	0	0.54	1698269734758.22	482.95	15620306217053.3	5e-17	0.54
0.25	3.75	14067.33	2751302411.55	149564068.18	0	50.09	2751298344.46	0	0.68	2018974996757.17	464.33	18547928678248.2	5e-17	0.68
0.25	4	13008.475	3200003979.61	174071799.12	0	50.08	3199998290.27	0	0.74	2178846970565.38	429.37	20002089036102.7	5e-17	0.74
0.25	4.25	11854.985	3590702728.47	195604585.17	0	50.12	3590696698.01	0	0.76	2233631401017.34	390.96	20469742730256.3	5e-17	0.76
0.25	4.5	12891.06	3946155217.32	214992912.23	0	50.09	3946149746.1	0	0.75	2687049478741.09	425.77	24629319756336.6	5e-17	0.75
0.25	4.75	11547.165	4257297383.05	232249377.99	0	50.13	4257296818.22	0	0.81	2598072575478.73	381.12	23771213701762.7	5e-17	0.81
0.25	5	10955.165	4539611930.59	247864968.45	0	50.15	4539604064.05	0	0.88	2632540390957.57	361.5	24049291667945.2	5e-17	0.88
0.3	0.5	3719.67	0.17	-0.18	0	15.88	1.29	0	0	354426.08	NA	17722148.08	5e-17	0
0.3	0.75	1918.785	0.13	-0.16	0	30.26	1.5	0	0	702914.33	NA	23431271.57	5e-17	0
0.3	1	1367.965	0.17	-0.2	0	41.69	1.12	0	0	1216967.99	NA	30426657.72	5e-17	0
0.3	1.25	1175.19	0.09	-0.1	0	46.93	1.25	0	0	1817639.41	NA	36350926.83	5e-17	0
0.3	1.5	1111.265	0.14	-0.15	0	49.24	1.34	0	0	2507879.99	NA	41803106.76	5e-17	0
0.3	1.75	1169.675	0.18	-0.19	0	49.86	1.39	0	0	3908713.94	NA	55845055.83	5e-17	0
0.3	2	1340.875	0.17	-0.2	0	50	1.68	0	0	5766106.07	NA	72079990.45	5e-17	0
0.3	2.25	1759.445	0.2	-0.2	0	50.03	1.53	0	0	9963838.95	NA	110713754.51	5e-17	0
0.3	2.5	3079.585	0.18	-0.18	0	50.02	1.38	0	0	22098027.91	NA	221006273.68	5e-17	0
0.3	2.75	18068.96	1593313.8	87579.5	0	50.03	1593390.04	0	0	1720552678.36	586.3	15645228334.41	5e-17	0
0.3	3	16757.48	813113172.41	44815329.42	0	50.04	813115254.24	0	0.27	680296693966.11	552.89	6164388297360.91	5e-17	0.27
0.3	3.25	14984.645	1493897921.4	82577249.27	0	50.14	1493896859.92	0	0.47	1157944083406.23	494.3	10460632815451.5	5e-17	0.47
0.3	3.5	14272.42	2102823453.9	116233781.19	0	50.07	2102824466.29	0	0.55	1575145359777.22	470.76	14228981328870.1	5e-17	0.55
0.3	3.75	13824.31	2605546355.61	144274733.49	0	50.07	2605343376.77	0	0.66	1918828948686.29	456.21	17312289196859.9	5e-17	0.66
0.3	4	13140.485	3071608269.39	170237276.22	0	50.12	3071616285.73	0	0.69	2151557428328.2	433.6	19388446824925.2	5e-17	0.69
0.3	4.25	11916.675	3479051163.15	192829210.3	0	50.08	3479074726.07	0	0.87	2210822252805.72	392.96	19907875962429.7	5e-17	0.87
0.3	4.5	11719.325	3835175134.08	212774460.06	0	50.1	3835169697.15	0	0.88	2407662839414.77	386.67	21662220316113.4	5e-17	0.88
0.3	4.75	11145.185	4156261281.16	230728030.45	0	50.1	4156264637.8	0	0.91	2487136668014.71	367.77	22366590719589.3	5e-17	0.91
0.3	5	11969.13	4444536390.01	246908178.87	0	50.11	4444546440.13	0	0.84	2871514517961.79	395.18	25806420634461.5	5e-17	0.84
0.35	0.5	4589.65	0.18	-0.18	0	11.58	1.09	0	0	300038.73	NA	14999901.27	5e-17	0
0.35	0.75	2060.63	0.15	-0.15	0	28.42	1.14	0	0	701675.27	NA	23389325.54	5e-17	0
0.35	1	1468.175	0.2	-0.2	0	38.94	1.6	0	0	1113133.67	NA	27832854.19	5e-17	0
0.35	1.25	1196.565	0.07	-0.09	0	46.05	1.4	0	0	1781840.24	NA	35640045.16	5e-17	0
0.35	1.5	1125.51	0.07	-0.09	0	48.77	1.23	0	0	2428909.47	NA	40481132.67	5e-17	0
0.35	1.75	1146.23	0.18	-0.2	0	49.76	1.23	0	0	3616411.51	NA	51666819.49	5e-17	0
0.35	2	1311.205	0.1	-0.12	0	50.01	1.28	0	0	5607524.99	NA	70093847.9	5e-17	0
0.35	2.25	1628.165	0.04	-0.08	0	50.04	1.26	0	0	8696759.1	NA	96641011.32	5e-17	0
0.35	2.5	2611.845	0.12	-0.12	0	50.04	1.43	0	0	17462317.15	NA	174645772.8	5e-17	0
0.35	2.75	11941.7	0.12	-0.15	0	50.09	1.32	0	0	114438925.54	NA	1040460382.92	5e-17	0
0.35	3	16680.15	649149952.89	36415596.36	0	50.04	649147274.54	0	0.23	538562895090.71	550.03	4794224251385.75	5e-17	0.23
0.35	3.25	15221.555	1351519480.08	75966557.66	0	50.08	1351520675.94	0	0.48	1077100353893.56	501.96	9568928541203.62	5e-17	0.48
0.35	3.5	14533.22	1960536889.26	110320146.35	0	50.08	1960547318.94	0	0.62	1520716546205.8	479.4	13498160773912.8	5e-17	0.62
0.35	3.75	13763.36	2490793846.88	140271490.68	0	50.07	2490805394.77	0	0.64	1844018192449.4	454.16	16345964145343.9	5e-17	0.64
0.35	4	13746.385	2953096200.71	166467829.76	0	50.08	2953082435.19	0	0.68	2201632193663.25	453.81	19503821382802.8	5e-17	0.68
0.35	4.25	13444.415	3366285550.47	189809578.95	0	50.05	3366284062.1	0	0.73	2464414623718.74	443.9	21820096590326.4	5e-17	0.73
0.35	4.5	11806.985	3725273792.53	210362321.99	0	50.1	3725266870.78	0	0.78	2397448245347.8	389.52	21197130399612.6	5e-17	0.78
0.35	4.75	11690.07	4050008308.84	228914418.82	0	50.12	4049993551.37	0	0.82	2590510288364.8	385.83	22878881024957.2	5e-17	0.82
0.35	5	10680.525	4346540173.45	245719490.08	0	50.1	4346540071.14	0	0.87	2539796931986.56	352.31	22425128538465.2	5e-17	0.87
0.4	0.5	6387.11	0.7	-0.21	0	7.84	1.59	0	0	259508.99	NA	12980831.16	5e-17	0
0.4	0.75	2356.115	0.2	-0.2	0	25.22	1.29	0	0	643153.52	NA	21435944.39	5e-17	0
0.4	1	1530.38	0.13	-0.13	0	37.97	1.36	0	0	1114456.98	NA	27864133.01	5e-17	0
0.4	1.25	1240.51	0.15	-0.16	0	45.11	1.27	0	0	1629106.91	NA	32579126.33	5e-17	0
0.4	1.5	1136.22	0.1	-0.12	0	48.4	1.12	0	0	2359398.75	NA	39320769.27	5e-17	0
0.4	1.75	1138.855	0.03	-0.03	0	49.75	1.04	0	0	3604756.59	NA	51496871.48	5e-17	0
0.4	2	1253.23	0.06	-0.07	0	49.99	1.33	0	0	5320962.06	NA	66515969.52	5e-17	0
0.4	2.25	1541.26	0.05	-0.06	0	50.05	1.14	0	0	8440224.63	NA	93783805.36	5e-17	0
0.4	2.5	2316.03	0.07	-0.1	0	50.07	1.39	0	0	15571149.24	NA	155730476.88	5e-17	0
0.4	2.75	6807.225	0.02	-0.02	0	50.03	1.15	0	0	60820357.98	NA	552963141.71	5e-17	0
0.4	3	17308.895	480251960.79	27420661.27	0	50.07	480254672.32	0	0.15	409180400294.91	571.11	3578847766021.71	5e-17	0.15
0.4	3.25	15781.42	1195455276.96	68397797.51	0	50.11	1195450221.91	0	0.38	1000863634798.68	520.49	8734589334728.88	5e-17	0.38
0.4	3.5	14101.575	1812653874.53	103865018.53	0	50.13	1812653794.8	0	0.56	1381212237919.89	465	12036340389731.1	5e-17	0.56
0.4	3.75	14344.5	2349997609.41	134815694.46	0	50.14	2350001141.46	0	0.59	1847211171403.7	473.36	16077900309175.9	5e-17	0.59
0.4	4	12447.45	2828381035.56	162259372.23	0	50.09	2828387289.35	0	0.8	1932311030427.46	410.33	16816943785934.1	5e-17	0.8
0.4	4.25	12808.495	3250003336.98	186458062.54	0	50.05	3250001930.11	0	0.72	2299904278576.97	422.58	20010139174681.6	5e-17	0.72
0.4	4.5	11957.45	3613191479.51	207673062.04	0	50.12	3613196823.54	0	0.78	2394864169543.49	394.54	20790967145343.8	5e-17	0.78
0.4	4.75	12034.99	3946885325.97	226947311.86	0	50.11	3946878866.73	0	0.8	2644150103407.44	397.21	22950772048785.6	5e-17	0.8
0.4	5	11818.01	4244547046.58	244279960.11	0	50.13	4244549574.55	0	0.78	2801556796712.12	390.21	24308403224829.5	5e-17	0.78
0.45	0.5	7583.32	15.5	-0.02	0	3.24	16.5	0	0	134015.95	NA	6699008.71	5e-17	0
0.45	0.75	2619.79	0.11	-0.14	0	22.63	1.08	0	0	621046.62	NA	20702151.5	5e-17	0
0.45	1	1644.675	0.16	-0.18	0	35.37	1.51	0	0	1041786.86	NA	26051693.22	5e-17	0
0.45	1.25	1282.145	0.13	-0.15	0	43.81	1.37	0	0	1543673.5	NA	30872276.1	5e-17	0
0.45	1.5	1149.345	0.09	-0.11	0	47.81	0.99	0	0	2352254.84	NA	39206760.8	5e-17	0
0.45	1.75	1127.61	0.19	-0.2	0	49.6	1.33	0	0	3293099.74	NA	47045488.33	5e-17	0
0.45	2	1226.68	0.1	-0.13	0	49.95	1.43	0	0	4866704.38	NA	60837872.43	5e-17	0
0.45	2.25	1472.85	0.14	-0.14	0	50.01	1.65	0	0	7758874.24	19.37	86216091.08	5e-17	0
0.45	2.5	2115.595	0.06	-0.08	0	50.02	1.13	0	0	13442617.36	NA	134438197.71	5e-17	0
0.45	2.75	4623.94	0.04	-0.07	0	50.06	1.37	0	0	39767684.36	NA	361571867.23	5e-17	0
0.45	3	18013.095	314772139.59	18276636.99	0	50.08	314771802.97	0	0.09	270406028979.6	594.31	2325853212937.71	5e-17	0.09
0.45	3.25	16435.745	1052610479.4	61206009.51	0	50.03	1052580658.05	0	0.31	931844864368.04	542.23	8005150621600.73	5e-17	0.31
0.45	3.5	14761.82	1678882572.23	97777321.64	0	50.08	1678877316.13	0	0.51	1358547288194.33	486.83	11644793568056.7	5e-17	0.51
0.45	3.75	14155.995	2225003973.04	129732106.53	0	50.09	2225002638.64	0	0.65	1748922385038.13	466.83	14973771416600.5	5e-17	0.65
0.45	4	13158.39	2709886705.73	158031781.79	0	50.05	2709883425.45	0	0.7	1990687167548.48	434.07	17040030401301.2	5e-17	0.7
0.45	4.25	12622.985	3131400887.76	182815633.67	0	50.07	3131393849.33	0	0.69	2219505482798.59	416.29	18983638455258.1	5e-17	0.69
0.45	4.5	11630.915	3507697404.43	204944583.62	0	50.08	3507687653	0	0.79	2295934405882.39	383.47	19621783728594.2	5e-17	0.79
0.45	4.75	12005.63	3841674711.15	224744237.93	0	50.12	3841682905.06	0	0.82	2610595292318.66	396.26	22277152720029.4	5e-17	0.82
0.45	5	10786.95	4145551703.33	242689040.39	0	50.13	4145536683.87	0	0.85	2531673616819.97	355.68	21594661899869.1	5e-17	0.85
0.5	0.5	2857.64	8.32	-0.05	0	1.01	9.34	0	0	1540.9	NA	77038.17	5e-17	0
0.5	0.75	3058.75	0.17	-0.19	0	19.13	1.22	0	0	575200.33	NA	19172057.51	5e-17	0
0.5	1	1733.075	0.21	-0.22	0	34.09	1.37	0	0	1018047.09	NA	25449438.98	5e-17	0
0.5	1.25	1330.875	0.05	-0.06	0	42.6	1.42	0	0	1540428.74	NA	30806813.18	5e-17	0
0.5	1.5	1155.995	0.11	-0.12	0	47.64	1.43	0	0	2280243.48	13.98	38007290.71	5e-17	0
0.5	1.75	1119.645	0.08	-0.12	0	49.4	1.44	0	0	3362940.86	NA	48049182.52	5e-17	0
0.5	2	1206.985	0.16	-0.18	0	49.91	1.34	0	0	4539677.45	NA	56748904.95	5e-17	0
0.5	2.25	1414.9	0.06	-0.1	0	50.05	1.39	0	0	7276094.17	NA	80854712.04	5e-17	0
0.5	2.5	1920.585	0.03	-0.04	0	50.01	1.33	0	0	12338220.44	NA	123389289.93	5e-17	0
0.5	2.75	3721.43	0.05	-0.1	0	50.02	1.14	0	0	29207375.28	NA	265537493.47	5e-17	0
0.5	3	18110.395	155815564.85	9195105.05	0	50.05	155812928.63	0	0.04	117755515324.82	596.93	996277512902.36	5e-17	0.04
0.5	3.25	16832.105	889406816.88	52643305.55	0	50.13	889403815.32	0	0.29	811132740775.3	555.48	6843602219575.54	5e-17	0.29
0.5	3.5	14604.49	1535201359.37	90940920.66	0	50.1	1535200665.37	0	0.53	1247429661222.6	481.68	10518261867823.7	5e-17	0.53
0.5	3.75	13880.335	2094734872.26	124184168.84	0	50.08	2094735784.04	0	0.67	1638053832919.3	457.65	13798521739425.5	5e-17	0.67
0.5	4	12712.61	2586418576.06	153387150.64	0	50.05	2586416779.38	0	0.73	1860046749679.58	419.04	15654303870733.8	5e-17	0.73
0.5	4.25	12463.085	3015115104.2	179003964.54	0	50.07	3015108214.78	0	0.71	2141080900097.93	411.03	18001017957970.9	5e-17	0.71
0.5	4.5	11241.01	3396719588.82	201854364.21	0	50.09	3396712694.3	0	0.88	2180442471586.79	370.69	18318390321793.3	5e-17	0.88
0.5	4.75	10934.15	3734384534.96	222267533.5	0	50.15	3734383691.06	0	0.85	2341564006708.98	360.53	19631345222747.3	5e-17	0.85
0.5	5	10826.505	4053479265.85	241031355.12	0	50.06	4053482259.41	0	0.89	2521242230959.8	357.1	21154443567898.3	5e-17	0.89
0.55	0.5	866.945	0.13	-0.13	0	1	1.13	0	0	72.2	NA	3631.99	5e-17	0
0.55	0.75	3710.65	0.14	-0.16	0	16.46	1.31	0	0	563499.09	NA	18778856.06	5e-17	0
0.55	1	1903.115	0.12	-0.13	0	30.83	1.22	0	0	933169.45	NA	23325112.18	5e-17	0
0.55	1.25	1402.795	0.13	-0.17	0	40.92	1.38	0	0	1464705.1	NA	29295807.42	5e-17	0
0.55	1.5	1179.915	0.1	-0.11	0	46.85	0.95	0	0	2216360.42	NA	36939012.79	5e-17	0
0.55	1.75	1127.67	0.14	-0.15	0	49.15	1.57	0	0	3124019.87	NA	44634528.21	5e-17	0
0.55	2	1175.87	0.05	-0.07	0	49.9	1.62	0	0	4378511.67	NA	54734318.66	5e-17	0
0.55	2.25	1341.435	0.08	-0.1	0	50.01	1.48	0	0	7139715.54	NA	79336430.65	5e-17	0
0.55	2.5	1757.45	0.1	-0.1	0	50.02	1.44	0	0	10878157.85	NA	108786988.7	5e-17	0
0.55	2.75	3116.425	0.13	-0.13	0	50.01	1.61	0	0	23853536.82	NA	216868450.97	5e-17	0
0.55	3	17905.825	1467721.21	88047.17	0	50.08	1467918.44	0	0	1737971416.91	NA	14486478188.68	5e-17	0
0.55	3.25	16274.19	754553688.62	45340777.2	0	50.02	754551481.91	0	0.3	666097020918.01	536.65	5535844273853.33	5e-17	0.3
0.55	3.5	14752.76	1398594420.09	84198575.21	0	50.07	1398585751.52	0	0.47	1159762653472.13	486.4	9618801242288.21	5e-17	0.47
0.55	3.75	13530.095	1964472762.63	118384305.45	0	50.07	1964478057.7	0	0.65	1516685599570.87	445.94	12570191066631.4	5e-17	0.65
0.55	4	12879.03	2461717697.52	148447600.62	0	50.06	2461724876.11	0	0.7	1823897048837.24	424.6	15103012447248.3	5e-17	0.7
0.55	4.25	13041.72	2892934019.82	174749118.76	0	50.12	2892935139.39	0	0.7	2189148883928.14	430.24	18094487494897.1	5e-17	0.7
0.55	4.5	11864.73	3286815393.77	198575872.15	0	50.09	3286813145.38	0	0.81	2266569214949.38	391.35	18733053100577.2	5e-17	0.81
0.55	4.75	11656.75	3633324285.58	219744349.52	0	50.12	3633335572.55	0	0.79	2471153309592.92	384.69	20388142344585.5	5e-17	0.79
0.55	5	11552.35	3946546197.01	238889515.66	0	50.14	3946546830.2	0	0.83	2671038103811.86	381.21	22026893529347.6	5e-17	0.83
0.6	0.5	673.59	0.13	-0.14	0	1	0.91	0	0	48.29	NA	2422.02	5e-17	0
0.6	0.75	4125.965	0.09	-0.11	0	9.78	1.1	0	0	399670.25	NA	13322617.53	5e-17	0
0.6	1	2062.49	0.17	-0.17	0	29.11	1.21	0	0	918625.76	NA	22966926.81	5e-17	0
0.6	1.25	1455.3	0.14	-0.14	0	39.94	1.21	0	0	1481038.9	NA	29617907.54	5e-17	0
0.6	1.5	1204.77	0.12	-0.13	0	46.16	1.43	0	0	2082612.16	14.8	34710289.44	5e-17	0
0.6	1.75	1140.85	0.06	-0.07	0	48.82	1.26	0	0	2892334.17	NA	41319255.33	5e-17	0
0.6	2	1165.33	0.08	-0.11	0	49.81	1.25	0	0	4333772.93	14.46	54168997.67	5e-17	0
0.6	2.25	1311.2	0.16	-0.16	0	50.02	1.43	0	0	5858901.76	NA	65105512.63	5e-17	0
0.6	2.5	1659.735	0.11	-0.12	0	50.02	1.15	0	0	9312991.23	NA	93138151.42	5e-17	0
0.6	2.75	2631.78	0.11	-0.14	0	50.04	1.58	0	0	19031293.06	NA	173032605.51	5e-17	0
0.6	3	12477.635	0.07	-0.1	0	50.01	1.58	0	0	130061306.8	NA	1083971732.99	5e-17	0
0.6	3.25	17027.65	595454780.48	36390860.33	0	50.07	595459801.62	0	0.21	549732253314.79	561.65	4492447773273.7	5e-17	0.21
0.6	3.5	15395.08	1253527891.63	76735213.18	0	50.1	1253529227.02	0	0.45	1099214592574.37	507.69	8965452292163.17	5e-17	0.45
0.6	3.75	14626.46	1834216914.09	112326192.89	0	50.06	1834216830.65	0	0.59	1557485960126.34	482.58	12702174129416.2	5e-17	0.59
0.6	4	13750.95	2334572418.58	143149539.83	0	50.09	2334565228.82	0	0.7	1879743591103.78	453.58	15307228374629.8	5e-17	0.7
0.6	4.25	12107.535	2773494995.57	170345676.91	0	50.13	2773424614	0	0.78	1972624890433.46	399.11	16035672455399.2	5e-17	0.78
0.6	4.5	13338.945	3179117640.1	195149092.84	0	50.07	3179124126.91	0	0.67	2513468944723.13	440.32	20450612255432	5e-17	0.67
0.6	4.75	12489.56	3536460631.71	217147390.89	0	50.05	3536468454.65	0	0.8	2621428565679.72	412.25	21313187938905.5	5e-17	0.8
0.6	5	11786.72	3845549449.53	236656104.69	0	50.16	3845548001.17	0	0.84	2699747017963.06	389.05	21901466984666.1	5e-17	0.84
0.65	0.5	512.96	0.12	-0.13	0	1	1.36	0	0	31.04	NA	1531.41	5e-17	0
0.65	0.75	5913.335	0.1	-0.11	0	6.56	1.31	0	0	298714.71	NA	9957175.02	5e-17	0
0.65	1	2367.44	0.2	-0.23	0	25.33	1.17	0	0	855530.2	NA	21388247.09	5e-17	0
0.65	1.25	1546.75	0.07	-0.09	0	37.94	1.44	0	0	1388733.33	NA	27777295.92	5e-17	0
0.65	1.5	1245.195	0.08	-0.08	0	45.52	1.5	0	0	2077955.62	NA	34632643.66	5e-17	0
0.65	1.75	1144.56	0.05	-0.08	0	48.56	1.37	0	0	2865820.65	NA	40944041.01	5e-17	0
0.65	2	1144.465	0.09	-0.1	0	49.66	1.39	0	0	3927486.93	NA	49091747.14	5e-17	0
0.65	2.25	1272.66	0.09	-0.11	0	49.95	1.44	0	0	5687800.88	NA	63201281.58	5e-17	0
0.65	2.5	1564.29	0.11	-0.13	0	50.04	1.22	0	0	8983520.76	NA	89842280.26	5e-17	0
0.65	2.75	2340.11	0.05	-0.08	0	50.04	1.15	0	0	16416156.23	NA	149258552.76	5e-17	0
0.65	3	6766.05	0.05	-0.06	0	50.03	1.63	0	0	64737688.23	NA	539529171.18	5e-17	0
0.65	3.25	17273.04	443942406.87	27566387.75	0	50.07	443945425.22	0	0.18	411236975946.94	569.46	3307715597551.94	5e-17	0.18
0.65	3.5	15938.295	1118927320.88	69553507.96	0	50.05	1118918071.11	0	0.36	1029727331451.35	525.78	8273263757834.52	5e-17	0.36
0.65	3.75	14864.91	1698693895.26	105748939.64	0	50.09	1698693250.99	0	0.52	1485576735641.55	490.34	11915414312709.2	5e-17	0.52
0.65	4	13597.605	2208646475.57	137653415.34	0	50.11	2208643153.19	0	0.68	1782360602185.59	448.39	14278372069736.5	5e-17	0.68
0.65	4.25	12308.155	2665116429.39	166151115.68	0	50.08	2665108751.72	0	0.78	1955486495551.35	405.88	15665066955464.5	5e-17	0.78
0.65	4.5	13350.225	3062636551.69	191200790.47	0	50.13	3062645289.05	0	0.8	2461971987050.18	440.7	19693435554362.3	5e-17	0.79
0.65	4.75	11426.37	3427090657.85	213983167.47	0	50.1	3427083328.3	0	0.81	2354626820532.93	376.7	18829493150108.6	5e-17	0.81
0.65	5	11886.085	3748505345.73	234323923.55	0	50.14	3748510272.39	0	0.82	2694899609068.18	392.36	21524779121049.3	5e-17	0.82
0.7	0.5	453.645	0.16	-0.16	0	1	1.34	0	0	24.64	NA	1224.36	5e-17	0
0.7	0.75	6505.735	0.76	-0.13	0	3.32	1.52	0	0	177975.34	NA	5932499.44	5e-17	0
0.7	1	2724.575	0.09	-0.11	0	22.02	1.3	0	0	818456.87	NA	20460612.59	5e-17	0
0.7	1.25	1638.335	0	-0.05	0	36.06	1.12	0	0	1305486.47	NA	26108963.23	5e-17	0
0.7	1.5	1279.61	0.21	-0.23	0	44.41	1.31	0	0	2013330.17	NA	33556418.51	5e-17	0
0.7	1.75	1151.255	0.17	-0.18	0	47.83	1.33	0	0	2627432.74	NA	37534376.19	5e-17	0
0.7	2	1134.215	0.08	-0.1	0	49.56	1.44	0	0	3659059.69	NA	45738789.93	5e-17	0
0.7	2.25	1220.875	0.1	-0.1	0	49.97	1.22	0	0	5384806.95	NA	59832922.22	5e-17	0
0.7	2.5	1494.67	0.1	-0.12	0	50.03	1.29	0	0	8065011.21	NA	80649308.9	5e-17	0
0.7	2.75	2113.79	0.19	-0.19	0	50.04	1.41	0	0	14062625.31	NA	127850478.92	5e-17	0
0.7	3	4686.675	0.07	-0.13	0	50.08	1.37	0	0	41724200.77	NA	347740735.82	5e-17	0
0.7	3.25	17703.625	292426194.07	18442891.87	0	50.07	292426728.12	0	0.1	266942587105.57	583.77	2114088085080.3	5e-17	0.1
0.7	3.5	16234.33	974656178.04	61565788.86	0	50.08	974660189.33	0	0.35	922226437490.38	535.38	7291788940146.95	5e-17	0.35
0.7	3.75	15614.48	1568418019.29	99171930.44	0	50.08	1568418382.65	0	0.41	1463601117631.97	515.23	11560019560329.7	5e-17	0.41
0.7	4	13506.56	2088908857.17	132193366.81	0	50.08	2088912538.06	0	0.62	1697179797864.3	445.23	13392316752551.3	5e-17	0.62
0.7	4.25	13145.5	2552326722.16	161571664.48	0	50.05	2552329338.64	0	0.77	2032857715404.7	433.57	16033777264885.8	5e-17	0.77
0.7	4.5	12648.49	2956049128.5	187387186.4	0	50.1	2956047683.86	0	0.71	2278984406887.98	417.19	17951824120846.7	5e-17	0.71
0.7	4.75	12061.515	3323973929.46	210801911.36	0	50.09	3323961330.42	0	0.78	2450856334785.34	397.91	19293630887038.3	5e-17	0.78
0.7	5	11334.015	3658421497.69	231995200.53	0	50.05	3658419904.32	0	0.78	2538742436322.65	373.65	19990766608530.2	5e-17	0.78
0.75	0.5	402.71	0.18	-0.19	0	1	1.21	0	0	22.59	NA	1142.48	5e-17	0
0.75	0.75	2820.885	2.88	-0.07	0	1.01	4.28	0	0	2245.1	NA	74996.36	5e-17	0
0.75	1	3022.435	0.05	-0.05	0	17.74	1.15	0	0	698544.45	NA	17464795.84	5e-17	0
0.75	1.25	1763.435	0.12	-0.13	0	32.52	1.34	0	0	1188071.2	18.87	23762753.69	5e-17	0
0.75	1.5	1349.465	0.27	-0.3	0	42.61	1.54	0	0	1887424.05	NA	31456234.99	5e-17	0
0.75	1.75	1183.765	0.11	-0.12	0	47.13	1.25	0	0	2528654.75	NA	36122957.03	5e-17	0
0.75	2	1130.09	0.14	-0.16	0	49.51	1.71	0	0	3649909.46	NA	45627313.59	5e-17	0
0.75	2.25	1207.345	0.15	-0.15	0	49.94	1.48	0	0	5421201.69	NA	60238851.89	5e-17	0
0.75	2.5	1403.75	0.16	-0.16	0	50	1.25	0	0	7819073.19	NA	78196179.11	5e-17	0
0.75	2.75	1925.415	0.07	-0.08	0	50.03	1.21	0	0	13084714.24	NA	118961728.21	5e-17	0
0.75	3	3699.035	0.03	-0.04	0	50.03	1.35	0	0	32869485.76	NA	273946720.41	5e-17	0
0.75	3.25	18134.74	147013041.43	9411080.29	0	50.03	147012685.82	0	0.05	121124630248.2	597.88	944867335477.55	5e-17	0.05
0.75	3.5	16082.79	829582229.17	53238719.44	0	50.11	829582110.26	0	0.31	781141668656.98	530.4	6079311548047.14	5e-17	0.31
0.75	3.75	15789.88	1439359837.09	92402917.21	0	50.06	1439357803.09	0	0.42	1374697525954.13	520.92	10694627154759.6	5e-17	0.42
0.75	4	13659.765	1964196591.06	126262019.66	0	50.09	1964201585.1	0	0.7	1635013793433.68	450.44	12698094587432.2	5e-17	0.7
0.75	4.25	12067.175	2431392337.21	156404458.55	0	50.09	2431397826.52	0	0.79	1796191870919.14	397.71	13939735608746.1	5e-17	0.79
0.75	4.5	11892.83	2851654125.94	183454202.11	0	50.05	2851656266.54	0	0.79	2089716341989.23	392.08	16217324373477.6	5e-17	0.79
0.75	4.75	12811.285	3208311046.94	206979782.33	0	50.2	3208300917.79	0	0.77	2558804155578.42	422.94	19800402513383.3	5e-17	0.77
0.75	5	11060.635	3553462876.16	229064544.58	0	50.11	3553475823.44	0	0.83	2441488881654.46	364.68	18909735208235.1	5e-17	0.83
0.8	0.5	327.925	0.14	-0.15	0	1	1.13	0	0	16.8	NA	852.12	5e-17	0
0.8	0.75	891.095	0.11	-0.11	0	1.01	1.22	0	0	157.19	NA	5191.95	5e-17	0
0.8	1	3442.195	0.1	-0.13	0	13.88	1.16	0	0	600407.1	NA	15012642.41	5e-17	0
0.8	1.25	1935.295	0.08	-0.11	0	31.04	1.15	0	0	1176585.35	NA	23532789.23	5e-17	0
0.8	1.5	1372.615	0.16	-0.17	0	42.09	1.23	0	0	1824711.09	NA	30409579.21	5e-17	0
0.8	1.75	1199.06	0.1	-0.11	0	46.56	1.35	0	0	2370196.58	NA	33859337.7	5e-17	0
0.8	2	1134.26	0.07	-0.11	0	49.06	1.27	0	0	3367730.85	NA	42097325.12	5e-17	0
0.8	2.25	1184.15	0.06	-0.07	0	49.85	1.57	0	0	4682479.48	NA	52030016.23	5e-17	0
0.8	2.5	1373.925	0.18	-0.19	0	50.04	1.44	0	0	7161871.18	NA	71626534.91	5e-17	0
0.8	2.75	1768.725	0.09	-0.1	0	50.01	1.08	0	0	11641098.6	NA	105835742.65	5e-17	0
0.8	3	3078.975	0.03	-0.06	0	50.04	1.45	0	0	26721521.33	NA	222702141.59	5e-17	0
0.8	3.25	18105.81	1488666.1	96775.49	0	50.03	1488586.05	0	0	1910682811.32	585.88	14700950671.54	5e-17	0
0.8	3.5	16371.42	697156911.99	45392219.16	0	50.05	697157048.56	0	0.32	670499209198.46	539.83	5143118314304.42	5e-17	0.32
0.8	3.75	15625.72	1310524614.77	85404731.88	0	50.04	1310523364.38	0	0.46	1251709917398.81	515.63	9593515707980.75	5e-17	0.46
0.8	4	13981.215	1846924073.49	120458094.4	0	50.04	1846928183.18	0	0.63	1595633611080.33	461.01	12216550105575.4	5e-17	0.63
0.8	4.25	14068.555	2315115455.14	151215451.33	0	50.09	2315112071.4	0	0.59	2036342653423.85	464.12	15568702474433.3	5e-17	0.59
0.8	4.5	12048.205	2740656264.38	179055481.29	0	50.06	2740662727.83	0	0.8	2064834251710.53	397.25	15782013047564.4	5e-17	0.8
0.8	4.75	12133.27	3105211998.9	203362618.1	0	50.19	3105216147.21	0	0.77	2373925961114.53	400.25	18093164170454.1	5e-17	0.77
0.8	5	11397.495	3450502623.11	225971461.57	0	50.15	3450506320.84	0	0.93	2483762407920.1	376	18941099180376.2	5e-17	0.93
0.85	0.5	295.145	0.1	-0.1	0	1	1.09	0	0	14.44	NA	719.6	5e-17	0
0.85	0.75	567.89	0.13	-0.13	0	1	1.32	0	0	66.81	NA	2238.66	5e-17	0
0.85	1	4102.925	0.15	-0.16	0	9.8	1.17	0	0	528649.55	NA	13216610.86	5e-17	0
0.85	1.25	2041.245	0.15	-0.15	0	28.56	1.18	0	0	1172149.38	NA	23445677.73	5e-17	0
0.85	1.5	1480.045	0.12	-0.13	0	39.69	1.34	0	0	1758807.09	NA	29312136.18	5e-17	0
0.85	1.75	1203.67	0.07	-0.09	0	46.36	1.19	0	0	2458519.95	NA	35123943.41	5e-17	0
0.85	2	1134.46	0.17	-0.2	0	48.95	1.79	0	0	3281855.85	NA	41021121.02	5e-17	0
0.85	2.25	1159.93	0.15	-0.18	0	49.79	1.77	0	0	4565664.05	NA	50728965.87	5e-17	0
0.85	2.5	1336.56	0.11	-0.14	0	50	1.6	0	0	7025511.65	NA	70260639.06	5e-17	0
0.85	2.75	1661.47	0.08	-0.08	0	50.01	1.25	0	0	10289055.76	NA	93541092.53	5e-17	0
0.85	3	2629.725	0.17	-0.17	0	50.01	1.48	0	0	21813200.77	NA	181796010.55	5e-17	0
0.85	3.25	12547.305	1.87	-0.06	0	50.05	3.1	0	0	137019723.71	NA	1054103354.27	5e-17	0
0.85	3.5	17174.835	559120630.72	36946713.82	0	50.03	559126263.65	0	0.19	564743890430.23	566.5	4268853727879.35	5e-17	0.19
0.85	3.75	15513.46	1176316945.14	77838262.98	0	50.06	1176312483.45	0	0.41	1124359157259.52	511.62	8485194620186.02	5e-17	0.41
0.85	4	13793.58	1719754112.73	113911027.84	0	50.07	1719755996.72	0	0.66	1484116531051.97	454.7	11189668494536.3	5e-17	0.66
0.85	4.25	12809.905	2195340155.47	145623430.53	0	50.12	2195330112.5	0	0.73	1773119967447.27	422.22	13343823902480.1	5e-17	0.73
0.85	4.5	13339.84	2627485113.66	174330281.11	0	50.09	2627466383.06	0	0.78	2231726124941.02	440.2	16792267127336.1	5e-17	0.78
0.85	4.75	12509.295	3007290322.29	199762024.67	0	50.13	3007286635.72	0	0.72	2405631666722.29	412.69	18082446628280.4	5e-17	0.72
0.85	5	11448.705	3356294706.83	222973095.08	0	50.1	3356292262.82	0	0.86	2460330737271.04	377.68	18499326907097.2	5e-17	0.86
0.9	0.5	262.37	0.26	-0.26	0	1	1.23	0	0	13.19	NA	646.38	5e-17	0
0.9	0.75	501.57	0.19	-0.19	0	1	1.17	0	0	58.34	NA	1912.5	5e-17	0
0.9	1	5132.975	2.98	-0.04	0	5.54	3.85	0	0	322104.89	NA	8051988.32	5e-17	0
0.9	1.25	2186.88	0.13	-0.14	0	24.72	1.24	0	0	1043176.43	NA	20862681.42	5e-17	0
0.9	1.5	1560.91	0.12	-0.12	0	38.51	1.37	0	0	1710395.31	NA	28507406.42	5e-17	0
0.9	1.75	1263.815	0.07	-0.08	0	44.97	1.32	0	0	2259596.73	NA	32283341.67	5e-17	0
0.9	2	1145.64	0.07	-0.1	0	48.27	1.34	0	0	3226913.66	NA	40334517.45	5e-17	0
0.9	2.25	1159.935	0.16	-0.17	0	49.66	1.48	0	0	4344370.14	NA	48274313.84	5e-17	0
0.9	2.5	1289.575	0.05	-0.07	0	49.96	1.36	0	0	6071718.67	NA	60723068.69	5e-17	0
0.9	2.75	1573.47	0.07	-0.07	0	50.05	1.56	0	0	9739769.09	NA	88544598.34	5e-17	0
0.9	3	2364.56	0.11	-0.11	0	50	1.37	0	0	19332161.3	NA	161114737.77	5e-17	0
0.9	3.25	6645.99	0.11	-0.14	0	50.05	1.37	0	0	68219287.06	NA	524812730.34	5e-17	0
0.9	3.5	17812.715	416893066.84	27958227.52	0	50.04	416894865.39	0	0.1	432754004150.27	587.65	3223309117655.31	5e-17	0.1
0.9	3.75	15701.375	1036841201.21	69682503.65	0	50.12	1036839125.9	0	0.44	1016795952765.1	517.72	7558545171148.61	5e-17	0.44
0.9	4	15114.775	1597527670.69	107380007.42	0	50.06	1597535165.17	0	0.52	1536084196554.24	498.52	11414628856636.1	5e-17	0.52
0.9	4.25	13807.83	2083726578.14	140201494.1	0	50.08	2083734730.33	0	0.62	1845116849808.34	455.4	13694936529881.2	5e-17	0.62
0.9	4.5	12688.59	2518688079.51	169581369.1	0	50.08	2518681177.48	0	0.68	2057508879331.24	418.26	15255740821498.2	5e-17	0.68
0.9	4.75	12078.97	2907291896.58	195887616.45	0	50.09	2907295351.52	0	0.8	2271095726479.11	398.38	16823198107895.8	5e-17	0.8
0.9	5	12196.385	3258418657.93	219659227.4	0	50.09	3258424397.49	0	0.79	2585438936040.89	402.43	19152844658064.2	5e-17	0.79
0.95	0.5	223.715	0.13	-0.15	0	1	1.24	0	0	10.63	NA	529.95	5e-17	0
0.95	0.75	408.255	0.16	-0.17	0	1	1.35	0	0	44.73	NA	1441.65	5e-17	0
0.95	1	3853.535	0.7	-0.07	0	2.05	1.75	0	0	106314.54	NA	2656993.68	5e-17	0
0.95	1.25	2578.57	0.18	-0.19	0	21.03	1.2	0	0	957575.86	NA	19152152.55	5e-17	0
0.95	1.5	1596.22	0.21	-0.22	0	35.14	1.5	0	0	1523566.71	NA	25394337.71	5e-17	0
0.95	1.75	1293.09	0.19	-0.19	0	44.25	1.47	0	0	2234144.76	NA	31916630.98	5e-17	0
0.95	2	1141.405	0.14	-0.17	0	47.62	1.29	0	0	2985349.27	NA	37320508.07	5e-17	0
0.95	2.25	1143.055	0.12	-0.16	0	49.58	1.52	0	0	4168699.23	NA	46322632.48	5e-17	0
0.95	2.5	1241.595	0.1	-0.11	0	49.92	1.33	0	0	5947460.89	16.08	59472327.3	5e-17	0
0.95	2.75	1493.765	0.06	-0.09	0	50.02	1.35	0	0	8991039.58	NA	81744699.37	5e-17	0
0.95	3	2118.58	0.09	-0.12	0	50.04	1.57	0	0	16776488.17	NA	139817028.95	5e-17	0
0.95	3.25	4844.8	0.04	-0.06	0	50.05	1.18	0	0	47470089.33	NA	365195438.91	5e-17	0
0.95	3.5	17608.005	269582102.04	18349045.54	0	50.08	269579721.76	0	0.15	265354135799.7	580.75	1947474716938.83	5e-17	0.15
0.95	3.75	15768.685	909205645.34	61980136.14	0	50.09	909202733.05	0	0.41	898363104071.89	519.97	6581371729634.33	5e-17	0.41
0.95	4	15118.085	1465436426.86	100038302.38	0	50.13	1465436650.62	0	0.49	1425970612093.03	498.59	10432790620974.1	5e-17	0.49
0.95	4.25	13793.525	1966272615.18	134262102.16	0	50.09	1966257596.31	0	0.67	1760616439884.1	454.78	12875555361237.7	5e-17	0.67
0.95	4.5	12973.86	2413201432.54	164772842.03	0	50.04	2413209180.65	0	0.71	2043924031662.52	427.92	14945955429863.1	5e-17	0.71
0.95	4.75	11937.24	2799058201.69	191469413.16	0	50.12	2799015928.35	0	0.8	2192566597754.95	393.51	16010371435817.7	5e-17	0.8
0.95	5	11267.72	3154458561.52	215926368.97	0	50.14	3154461770.28	0	0.83	2339735184568.42	371.47	17072493694517.5	5e-17	0.83
1	0.5	211.89	0.16	-0.16	0	1	1.37	0	0	9.39	NA	469.65	5e-17	0
1	0.75	378.39	0.11	-0.12	0	1	1.16	0	0	36.25	NA	1173.78	5e-17	0
1	1	1729.875	7.56	0.14	0	1	8.68	0	0	2565.58	NA	64182.03	5e-17	0
1	1.25	2923.735	0.11	-0.12	0	18.41	0.93	0	0	923849.75	NA	18478338.66	5e-17	0
1	1.5	1741.49	0.1	-0.11	0	33.63	1.38	0	0	1555480.68	NA	25925037.9	5e-17	0
1	1.75	1347.795	0.11	-0.12	0	43.79	1.49	0	0	2230485.03	NA	31862161.49	5e-17	0
1	2	1184.615	0.04	-0.05	0	47.22	1.34	0	0	2732328.24	NA	34152717.92	5e-17	0
1	2.25	1133.035	0.12	-0.16	0	49.61	1.42	0	0	4312851.93	NA	47921689.15	5e-17	0
1	2.5	1218.37	0.08	-0.09	0	49.92	1.5	0	0	5829975.58	NA	58301984.72	5e-17	0
1	2.75	1411.255	0.04	-0.04	0	50.02	1.21	0	0	8151318.88	NA	74109091.45	5e-17	0
1	3	1923.205	0.13	-0.13	0	50.04	1.56	0	0	14351819.77	NA	119604302.13	5e-17	0
1	3.25	3730.29	0.15	-0.18	0	50.02	1.43	0	0	33707679.33	NA	259318023.22	5e-17	0
1	3.5	18138.645	135162765.43	9328112.3	0	50.04	135163888.32	0	0.02	120479291963.46	597.77	871833923613.68	5e-17	0.02
1	3.75	16526.495	786851703.21	54366411.98	0	50.02	786846475.99	0	0.31	822404460788.82	544.84	5945079327723.08	5e-17	0.31
1	4	14806.785	1350623872.41	93449039.49	0	50.06	1350625298.55	0	0.56	1299175962482.9	488.22	9378640635355.92	5e-17	0.56
1	4.25	13690.51	1852324034.72	128276470.81	0	50.07	1852337146.35	0	0.63	1666334282615.23	451.44	12018124371271.1	5e-17	0.63
1	4.5	13269.42	2299990674.59	159383499.19	0	50.07	2299997159.78	0	0.67	2021406676077.44	437.47	14565947826737.1	5e-17	0.67
1	4.75	12878.515	2693752392.21	186956679.43	0	50.14	2693747435.78	0	0.72	2312731233325.61	424.82	16638484122395.2	5e-17	0.72
1	5	11518.53	3053465164.09	212092387.29	0	50.16	3053466354.94	0	0.86	2346818704356.01	379.75	16864264981395.5	5e-17	0.86
