## Supplementary material for "Modelling the evolution of viral oncogenesis": summary statistics extracted from the simulation data: sumstats_mean_retrovir_div.csv

epsilon1	epsilon2	tfinal	G	R	Tc	V	mut	trans	Vtot	nu	cancer
0	0.5	1038.06	0	0	1	1.02	0	0.1	12956.94	5e-15	0
0	1.5	5294.44	7.28	0.2	34.7	8.14	0	19.96	25698053.44	5e-15	0
0	2	3493.36	1.4	0.24	47.58	2.72	0	14.8	38252944.06	5e-15	0
0	3	18251	222.34	13.92	50.12	225.46	0	38.36	122801975.22	5e-15	0
0	1	16438.78	354.5	7.88	5.76	352.54	0	56.14	10820554.02	5e-15	0
0	2.5	17600.26	72.66	4.28	50.02	71.08	0	19.54	58251474.4	5e-15	0
0	3.5	16762.74	123245492.28	8508088.32	50.14	123245945.96	0.26	543.82	729465234291.1	5e-15	0.26
0	4	6126.66	1304204974.48	90521015.22	50.12	1303835149.78	0.96	199.74	3484463776233	5e-15	0.96
0	4.5	3668.32	2279665261.2	158375706.38	50.2	2279504327.86	1	118.14	3515863254873.44	5e-15	1
0	5	2596.22	3028673290.76	211074514.76	50.3	3028175235.1	1	82.72	3246596493468.34	5e-15	1
0.1	0.5	5008.8	1.68	0.02	1.02	3.24	0	1.04	152128.6	5e-15	0
0.1	1.5	3200.4	0	0	37.22	1.14	0	17.28	27040642.9	5e-15	0
0.1	2	4452.8	1.74	0.12	48.46	2.44	0	15.18	39368610.4	5e-15	0
0.1	3	18251	298.2	20	50.06	302.4	0	48.16	151948308.94	5e-15	0
0.1	1	16765.12	140.02	3.18	12.3	142.58	0	44.76	15711589.08	5e-15	0
0.1	2.5	18251	89.86	5.22	50.02	88	0	21.56	66246941.88	5e-15	0
0.1	3.5	13182.6	398780752.76	26762316.1	50.08	398758044.62	0.6	434.12	2234155424823.22	5e-15	0.6
0.1	4	4242.68	1565574489.46	105457561.88	50.14	1565368418.36	1	136.88	2723004149491.4	5e-15	1
0.1	4.5	2687.5	2473932222.52	167400428.24	50.14	2472615446.08	1	85.32	2682249155460.4	5e-15	1
0.1	5	2501.2	3199951877.28	217250490.72	50.3	3198376105.32	1	79.58	3335249351802.82	5e-15	1
0.2	0.5	14622.62	120.06	1.56	1.24	118.74	0	6.82	1049391.1	5e-15	0
0.2	1.5	2276.02	0	0	41.98	1.34	0	16.48	31773046.72	5e-15	0
0.2	2	4313.64	0	0	49.02	0.88	0	14.08	40990819.26	5e-15	0
0.2	3	18251	445.36	27.18	50.08	439.9	0	64.88	223979577.58	5e-15	0
0.2	1	12275.62	58.88	1.64	18.24	58.28	0	33.58	19131970.48	5e-15	0
0.2	2.5	18251	104.56	5.78	50.04	104.3	0	23.26	72686856.94	5e-15	0
0.2	3.5	10096.72	652048242.22	42565867.54	50.16	651966748.46	0.7	331.5	2914760111226.38	5e-15	0.7
0.2	4	5418.44	1828508448.28	119493077.2	50.12	1828352879.84	1	176.14	4292722137975.56	5e-15	1
0.2	4.5	3382.8	2635375795.42	173156280.32	50.26	2634599346.16	1	108.74	3893919979881.18	5e-15	1
0.2	5	2477.18	3381625723.68	223145516.2	50.16	3378449261.62	1	78.68	3549329460148.68	5e-15	1
0.3	0.5	15383.78	225.44	3.18	1.56	226.84	0	15.32	2283362.14	5e-15	0
0.3	1.5	1839.42	0	0	44.32	0.88	0	15.48	32692858.84	5e-15	0
0.3	2	9237.48	10.62	0.36	49.56	11.46	0	15.16	49188141.34	5e-15	0
0.3	3	18251	750.84	44.82	50.14	746.12	0	102.08	355751603.58	5e-15	0
0.3	1	9423.7	31.76	0.88	22.64	32.6	0	26.2	18325813.26	5e-15	0
0.3	2.5	18251	134.14	7.14	50	135.94	0	26.46	83571320.86	5e-15	0
0.3	3.5	10493.18	948153345.92	60011669.1	50.16	948022856.2	0.8	344.94	4479606011003.18	5e-15	0.8
0.3	4	5300.66	2070315009.54	131298700.26	50.16	2070132525.42	0.96	172.34	4793401713035.56	5e-15	0.96
0.3	4.5	3165.42	2911499596.74	185483647.12	50.28	2910785890.48	1	101.4	3921849403748.8	5e-15	1
0.3	5	2588.88	3577834865.9	229327113.18	50.36	3575281213.2	1	82.76	3965835323331.6	5e-15	1
0.4	0.5	16461.14	425.14	4.92	2.78	426.1	0	31.24	4972256.7	5e-15	0
0.4	1.5	2189.78	0	0	45.12	0.9	0	14.7	32372796.82	5e-15	0
0.4	2	9799.5	8.46	0.36	49.98	9.46	0	16.44	55124238.84	5e-15	0
0.4	3	18251	2180.16	133.74	50.12	2185.32	0	253.38	957617445.3	5e-15	0
0.4	1	4572.08	8.44	0.2	28.56	9.12	0	22.5	22393914.74	5e-15	0
0.4	2.5	18251	162.46	8.56	50.04	163.5	0	31.36	100431993.66	5e-15	0
0.4	3.5	7356.66	1238557269.52	75910070	50.1	1238402796.22	0.92	240.48	3976602089485.48	5e-15	0.92
0.4	4	4372.52	2275435456.3	140229200.66	50.2	2274548885.32	0.98	141.54	4336474731041.08	5e-15	0.98
0.4	4.5	3012	3097275670.16	191157936.64	50.22	3096173642.26	1	96.58	4017889076254.56	5e-15	1
0.4	5	2463.5	3791857111.8	234752567.42	50.32	3790475807.08	1	78.58	3966857657146.64	5e-15	1
0.5	0.5	18251	303.5	3.72	5.76	300.1	0	57.28	11154842.28	5e-15	0
0.5	1.5	1666.66	0	0	47.78	1.3	0	14.34	39248200.26	5e-15	0
0.5	2	16290.7	54.56	2.6	49.98	55.88	0	18.94	59303185.12	5e-15	0
0.5	3	16978.66	130210691.18	7686502.4	50.22	130206756.48	0.16	546.52	778066449329.48	5e-15	0.16
0.5	1	2103.52	0	0	34.96	0.94	0	19.34	26515701.38	5e-15	0
0.5	2.5	18251	210.62	11.18	50.04	212.12	0	37.6	117131366.7	5e-15	0
0.5	3.5	5822.56	1499221937.94	89039258.06	50.14	1498901660.66	0.94	189.46	3714605340687.08	5e-15	0.94
0.5	4	3701.58	2556785334.28	152208452.56	50.24	2556622107.18	1	119.22	3958972106969.2	5e-15	1
0.5	4.5	2581.28	3312804856.64	197515010.02	50.24	3312640815.04	1	82.26	3592993744856.66	5e-15	1
0.5	5	2188.64	3942189664.32	237295825.94	50.3	3938559938.82	1	69.44	3648257113906.62	5e-15	1
0.6	0.5	14897.46	92.42	0.9	10.3	93.52	0	42.56	15296006.86	5e-15	0
0.6	1.5	1951.84	0	0	48.78	1.02	0	13.94	40326960.1	5e-15	0
0.6	2	18011.42	73.3	4.04	50.02	73.46	0	21.02	65186301.46	5e-15	0
0.6	3	13151.68	454247958.94	25977918.9	50.16	454230112.92	0.6	433.14	2511351082480.94	5e-15	0.6
0.6	1	1781.44	0	0	38.04	1.32	0	17.7	27137284.16	5e-15	0
0.6	2.5	18251	303.68	15.96	50.06	301.62	0	47	164211577.26	5e-15	0
0.6	3.5	4305.02	1745834058.9	100396068.44	50.18	1745290601.1	1	139.1	3181606923365.7	5e-15	1
0.6	4	3021.72	2769128515.98	159736995.18	50.14	2767742709.6	1	96.7	3471436251626.3	5e-15	1
0.6	4.5	2647.08	3579137456.58	206766770.62	50.34	3578644181.4	1	84.6	3965540994760.7	5e-15	1
0.6	5	2012.96	4152189711.98	240115623.7	50.24	4151059902.04	1	63.84	3487703119917.92	5e-15	1
0.7	0.5	6303.9	10.82	0.2	16.88	12.26	0	30.58	20087732.4	5e-15	0
0.7	1.5	1959.02	0	0	49.16	1.04	0	14.06	45134631.66	5e-15	0
0.7	2	18251	96.5	4.92	50	95.68	0	22.48	69390936.86	5e-15	0
0.7	3	9842.82	810755557.96	44696693.22	50.04	810746198.5	0.88	323.16	3357467047107.8	5e-15	0.88
0.7	1	1616.54	0	0	41.16	1.44	0	16.3	28775853.34	5e-15	0
0.7	2.5	18251	433.38	22.8	50.08	434.64	0	64.08	217125235.76	5e-15	0
0.7	3.5	5337.64	2069275408.4	114731933.02	50.1	2068683392.2	0.98	173.58	4841556397889.58	5e-15	0.98
0.7	4	2960.12	3004785692.02	167769940.98	50.3	3003378859.34	1	94.58	3718926541654.38	5e-15	1
0.7	4.5	2777.58	3796423923.48	211873688.02	50.4	3796181520.24	1	88.98	4504023926965.24	5e-15	1
0.8	0.5	3048.92	0.98	0	23.64	1.72	0	25.44	21686950.78	5e-15	0
0.8	1.5	2307.86	0	0	49.76	0.98	0	14.48	52618867.22	5e-15	0
0.8	2	18251	123.7	5.82	50.04	123.1	0	26.28	85194675.36	5e-15	0
0.8	3	8375.96	1120023414.74	59647692.08	50.16	1120021904.04	0.84	274.3	3997584714445.96	5e-15	0.84
0.8	1	1339.38	0	0	44.9	1.3	0	14.98	32792306.36	5e-15	0
0.8	2.5	18251	724.12	37.08	50.16	728.26	0	99.4	374596012.84	5e-15	0
0.8	3.5	4569.7	2325864946.38	124464268.2	50.16	2325359437.34	0.96	147.96	4602585999844.62	5e-15	0.96
0.8	4	3340.02	3259347419.1	174399283.6	50.1	3258995648.46	1	107.4	4719881941219.44	5e-15	1
0.8	4.5	2790.12	4016925667.42	216257383.34	50.36	4016412033.8	1	89.48	4785820808908.8	5e-15	1
0.9	0.5	2159.52	0	0	29.56	0.86	0	21.78	24025216.38	5e-15	0
0.9	1.5	4725.94	1.56	0.04	49.78	2.8	0	14.78	54191988.84	5e-15	0
0.9	2	18251	159.56	6.9	50.06	156.56	0	29.78	96031546.82	5e-15	0
0.9	3	6725.08	1427531657.32	73331573.56	50.14	1427288017.56	0.9	219.38	4147858113177.98	5e-15	0.9
0.9	1	1372.48	0	0	45.98	0.98	0	14.5	34778946.14	5e-15	0
0.9	2.5	18251	2074.06	105.1	50.24	2077.48	0	241.22	1042516002.7	5e-15	0
0.9	3.5	4069.04	2623114932.82	135301398.52	50.16	2622268804.28	1	131.48	4591792370763.56	5e-15	1
0.9	4	2651.7	3509938734.56	181925086.94	50.24	3508379063.58	1	84.64	3881227429816.46	5e-15	1
0.9	4.5	2152.26	4069296774.82	213206747.3	50.38	4064653379.46	1	68.34	3750048018760.56	5e-15	1
1	0.5	1775.44	0	0	33.34	0.9	0	18.42	25155519.66	5e-15	0
1	1.5	5894.08	1.58	0.04	49.98	2.22	0	15.58	57455076.58	5e-15	0
1	2	18251	204.96	9	50.04	203.8	0	36.26	117500746.68	5e-15	0
1	3	5136.74	1756089907.36	86815540.14	50.26	1756040951.12	1	166.72	3694961536887.14	5e-15	1
1	1	1320.74	0	0	47.22	0.88	0	14.06	35306816.2	5e-15	0
1	2.5	16688.94	167896901.16	8230641.8	50.14	167893355.68	0.28	550.16	938608742807.7	5e-15	0.28
1	3.5	2887.44	2786414566.46	138922249.18	50.22	2784562848.66	1	92.1	3367376932434.7	5e-15	1
1	4	2412.3	3772416774.26	187853318.96	50.3	3771532997.4	1	76.76	3725493602195.38	5e-15	1
