## Supplementary material for "Modelling the evolution of viral oncogenesis": summary statistics extracted from the simulation data: sumstats_mean_sDNA.csv

epsilon1	epsilon2	tfinal	G	R	P	Tc	V	C	mut	div	trans	Vtot	nu	cancer
0	0.5	184.42	0.15	-0.14	-0.01	1	0.45	0	0	8.66	0	130.7	5e-17	0
0	0.75	278.575	0.14	-0.15	0.01	1	0.48	0	0	20.42	0	317.33	5e-17	0
0	1	456.995	0.08	-0.08	0	1	1.36	0	0	57.67	0	907.21	5e-17	0
0	1.25	4763.45	2.33	-0.1	0.53	1.69	3.46	0	0	105679.28	6.07	1625698.49	5e-17	0
0	1.5	2889.665	0.11	-0.14	0.03	15.66	1.55	0	0	773655.17	17.47	10014147.42	5e-17	0
0	1.75	1885.565	0.15	-0.17	0.02	30.3	1.21	0	0	1358957.51	15.83	15161711.78	5e-17	0
0	2	1441.92	0.2	-0.22	0	39.96	1.07	0	0	1874194.35	12.78	18382626.83	5e-17	0
0	2.25	1229.23	0.11	-0.12	0	45.47	1.34	0	0	2563570.01	12.44	22427963.77	5e-17	0
0	2.5	1144.7	0.1	-0.14	0.02	47.88	1.75	0	0	3203470.09	12.01	25303748.79	5e-17	0
0	2.75	1117.27	0.12	-0.17	0.04	49.63	1.31	0	0	4335452.88	12.34	31192061.04	5e-17	0
0	3	1189.84	0.09	-0.15	0.06	49.87	1.61	0	0	5400002.86	12.39	35665430.65	5e-17	0
0	3.25	1357.885	0.2	-0.21	0	50.01	1.43	0	0	8244123.45	14.12	50304459.41	5e-17	0
0	3.5	1647.78	-0.04	0.02	0	50.05	1.76	0	0	11473310.54	17.23	64998354.99	5e-17	0
0	3.75	2355.135	0.1	-0.1	-0.02	50.05	1.64	0	0	19678125.44	25.59	104004387.33	5e-17	0
0	4	5370.355	0.09	-0.12	0.02	50.03	2.36	0	0	56404500.18	63.65	279136481.04	5e-17	0
0	4.25	18097.17	221211004.48	15317492.01	43753123.35	50.04	175011106.91	0	0.06	263121356008.45	596.67	1251503098313.45	5e-17	0.06
0	4.5	16339.16	760197758.17	52675955.83	150448972.4	50.03	601795176.54	0	0.29	942611373544.11	538.7	4483204103688.63	5e-17	0.29
0	4.75	15019.58	1237973293.7	85866091.01	245143352.77	50.06	980576492.22	0	0.54	1445948038881.17	495.04	6872776880294.21	5e-17	0.54
0	5	13472.135	1670812289.19	115964038.8	331013974.46	50.07	1324055711.21	0	0.64	1766625869251.86	443.89	8393714087327.16	5e-17	0.64
0.05	0.5	219.91	0.18	-0.19	0.01	1	0.58	0	0	9.12	0	137.69	5e-17	0
0.05	0.75	281.535	0.23	-0.25	0.01	1	1.03	0	0	19.37	0	324.17	5e-17	0
0.05	1	496.35	0.09	-0.13	0.04	1	1.14	0	0	66.3	0.01	1071.5	5e-17	0
0.05	1.25	4509.365	0.08	-0.1	0.02	5	1.07	0	0	330888.42	14.25	4884590.4	5e-17	0
0.05	1.5	2577.185	0.12	-0.14	0	20.21	1.14	0	0	984328.85	17.6	12281209.81	5e-17	0
0.05	1.75	1769.635	0.18	-0.2	0	32.83	1.12	0	0	1428736.29	14.26	15445543.28	5e-17	0
0.05	2	1347.625	0.16	-0.14	-0.03	42.21	0.85	0	0	2055190.66	12.62	19604593.75	5e-17	0
0.05	2.25	1193.535	0.09	-0.1	0.01	46.08	1.19	0	0	2584132.68	11.23	22048503.21	5e-17	0
0.05	2.5	1138.21	0.1	-0.15	0.02	48.53	1.34	0	0	3333150.06	11.85	25734241.9	5e-17	0
0.05	2.75	1131.695	0.08	-0.16	0.04	49.6	1.59	0	0	4479611.14	11.51	31557335.12	5e-17	0
0.05	3	1223.475	0.04	-0.07	0.01	49.97	1	0	0	5969551.78	12.33	38657606.4	5e-17	0
0.05	3.25	1377.665	0.08	-0.15	0.06	50.03	1.55	0	0	7780872.16	14.22	46610426.15	5e-17	0
0.05	3.5	1791.99	0.07	-0.11	0	50.05	1.69	0	0	12868829.63	19.32	71680908.5	5e-17	0
0.05	3.75	2716.085	0.1	-0.13	0.02	50.05	1.85	0	0	22318667.77	30.93	116065039.15	5e-17	0
0.05	4	8282.94	0.07	-0.13	0.04	50.05	1.77	0	0	90677384.29	94.82	442015443.72	5e-17	0
0.05	4.25	17753.805	359336925.1	24532690.59	70068574.19	50.04	280275417.76	0	0.08	445215459489.51	585.34	2117358342349.65	5e-17	0.08
0.05	4.5	15454.105	886798286.6	60603789.22	173027604.32	50.06	692111059.96	0	0.42	1030614496545.06	509.21	4899532443372.68	5e-17	0.42
0.05	4.75	14606.49	1361960383.24	93128413	265883213.35	50.05	1063516097.25	0	0.53	1531352471742.86	481.48	7280103499861.04	5e-17	0.53
0.05	5	13943.04	1788583198.75	122382302.72	349331864.77	50.07	1397321723.16	0	0.63	1939381843136.83	459.63	9214999764895.31	5e-17	0.63
0.1	0.5	224.635	0.13	-0.19	0.03	1	0.5	0	0	9.99	0	145.66	5e-17	0
0.1	0.75	337.16	0.16	-0.2	0.02	1	1.2	0	0	26.68	0	426.43	5e-17	0
0.1	1	703.05	0.09	-0.12	0.03	1	1.13	0	0	123.94	0.01	1935.95	5e-17	0
0.1	1.25	4173.87	0.09	-0.11	0.01	7.45	1.45	0	0	422109.6	14.57	5979981.64	5e-17	0
0.1	1.5	2338.32	0.1	-0.15	0.01	23.14	0.94	0	0	1022975.3	15.97	12316890.65	5e-17	0
0.1	1.75	1604.855	0.16	-0.16	-0.01	36.42	1.06	0	0	1699758.42	13.49	17811653.43	5e-17	0
0.1	2	1337.025	0.14	-0.15	0	42.77	0.85	0	0	2101810.66	12.5	19486622.63	5e-17	0
0.1	2.25	1177.8	0.09	-0.1	-0.01	46.76	0.97	0	0	2711786.72	11.64	22571699.83	5e-17	0
0.1	2.5	1123.63	0.06	-0.14	0.06	49.01	1.25	0	0	3580363.73	11.83	27022591.86	5e-17	0
0.1	2.75	1145.575	0.11	-0.13	0	49.77	1.74	0	0	4572929.26	12.19	31552305.23	5e-17	0
0.1	3	1240.395	0.06	-0.09	0.01	49.99	1.38	0	0	6243066.41	13.39	39666923.31	5e-17	0
0.1	3.25	1446.425	0.07	-0.12	0.04	50.04	1.36	0	0	9185993.78	16.21	54058781.62	5e-17	0
0.1	3.5	1901.02	0.05	-0.06	0	50.03	1.79	0	0	14623900.55	19.96	80099359.37	5e-17	0
0.1	3.75	3107.82	0.01	-0.05	0.03	50.02	2.02	0	0	27830665.79	36.33	142485469.58	5e-17	0
0.1	4	17597.325	173.95	11.69	33.46	50.05	134.38	0	0	241988465.59	299.63	1162225418.36	5e-17	0
0.1	4.25	16852.195	493320115.57	33211110.09	94817179.16	50.07	379270066.01	0	0.24	591383585223.07	555.53	2811726489785.66	5e-17	0.24
0.1	4.5	15236.91	1014823983.43	68377952.65	195167373.68	50.08	780669175.54	0	0.42	1153336951570.32	502.4	5480561974658.41	5e-17	0.42
0.1	4.75	14007.62	1479686352.08	99792941.74	284730320.37	50.09	1138890132.24	0	0.59	1575358989656.45	461.59	7483976884722.39	5e-17	0.59
0.1	5	13355.69	1903986269.85	128445128.21	366542279.92	50.09	1466176608.48	0	0.73	1950935654363.6	440.25	9268735730801.04	5e-17	0.73
0.15	0.5	242.34	0.19	-0.25	0.05	1	0.74	0	0	11.01	0	174.64	5e-17	0
0.15	0.75	374.065	0.14	-0.16	0.02	1	0.84	0	0	33.12	0	529.13	5e-17	0
0.15	1	1287.815	0.14	-0.16	0.01	1	0.98	0	0	459.25	0.03	7225.01	5e-17	0
0.15	1.25	3529.505	0.12	-0.17	0.04	10.7	0.84	0	0	523611.55	15.57	7121605.74	5e-17	0
0.15	1.5	2130.835	0.12	-0.14	0.02	26.77	1.17	0	0	1180800.52	15.38	13737974.12	5e-17	0
0.15	1.75	1523.765	0.14	-0.17	0.01	38.49	1.27	0	0	1718883.89	13.89	17474595.54	5e-17	0
0.15	2	1264.63	0.12	-0.14	0	44.78	1.08	0	0	2331604.23	11.99	21056375.09	5e-17	0
0.15	2.25	1156.15	0.18	-0.24	0.04	47.44	0.98	0	0	2850208.89	11.47	23158931.07	5e-17	0
0.15	2.5	1097.46	0.16	-0.16	-0.02	48.69	1.66	0	0	3620117.97	11.49	26725598.82	5e-17	0
0.15	2.75	1151.545	0.09	-0.11	0.01	49.78	1.35	0	0	5034870.63	11.81	34056949.57	5e-17	0
0.15	3	1284.275	0.03	-0.08	0.02	49.96	1.47	0	0	6557564.44	13.26	40893264.1	5e-17	0
0.15	3.25	1534.14	0.09	-0.08	-0.03	50.01	1.37	0	0	10185478.49	16.56	58906610.28	5e-17	0
0.15	3.5	2106.67	0.03	-0.07	0.04	50	1.2	0	0	16166390.65	22.99	87088456.69	5e-17	0
0.15	3.75	3874.67	0.11	-0.16	0.03	50.04	1.42	0	0	36748186.34	41.14	185231054.93	5e-17	0
0.15	4	18224.31	56416091.83	3738275.3	10677995.79	50.06	42710149.16	0	0	38675446731.91	584.18	183872478416.98	5e-17	0
0.15	4.25	16714.27	627330336.68	41632646.8	118825131.44	50.1	475304224.08	0	0.24	746938896529	551.04	3549364335662.74	5e-17	0.24
0.15	4.5	15441.86	1144179549.72	75979982.53	216846060.7	50.09	867387473.38	0	0.45	1308539472854.2	509.13	6217175631234.74	5e-17	0.45
0.15	4.75	14709.875	1607139596.39	106770912.36	304751182.9	50.08	1219002851.03	0	0.59	1780135607674.04	485.02	8459631913331.89	5e-17	0.59
0.15	5	12766.225	2024218282.68	134528992.63	384013013.03	50.07	1536049847.77	0	0.71	1952747865201.71	420.48	9279851233483.4	5e-17	0.71
0.2	0.5	280.73	0.13	-0.14	0.01	1	0.54	0	0	13.24	0	235.82	5e-17	0
0.2	0.75	434.47	0.17	-0.18	0.01	1	0.68	0	0	36.35	0	566.08	5e-17	0
0.2	1	4199.41	80.6	1.23	12.81	1.22	52.35	0	0	24863.56	0.59	388481.69	5e-17	0
0.2	1.25	3123.77	0.07	-0.09	0	15.9	0.95	0	0	718709.24	14.2	9398481.65	5e-17	0
0.2	1.5	1922.18	0.16	-0.17	0	30.51	1.31	0	0	1239466.97	13.72	13941657.08	5e-17	0
0.2	1.75	1470.635	0.18	-0.22	0.03	39.18	1.04	0	0	1650257.48	12.8	16290804.39	5e-17	0
0.2	2	1236.37	0.11	-0.11	-0.01	45.13	1.21	0	0	2155451.21	11.05	18957645.98	5e-17	0
0.2	2.25	1136.57	0.17	-0.22	0.02	48.18	0.97	0	0	3030957.48	12.03	24056432.62	5e-17	0
0.2	2.5	1116.545	0.14	-0.15	0.01	49.46	1.86	0	0	3858265.29	11.94	27873007.3	5e-17	0
0.2	2.75	1176.92	0.03	-0.1	0.03	49.96	1.25	0	0	5274237.21	12.46	34947863.86	5e-17	0
0.2	3	1320.465	0.11	-0.19	0.05	49.99	0.98	0	0	7354415.65	13.27	45027516.82	5e-17	0
0.2	3.25	1627.485	0.09	-0.12	0.01	50.02	1.58	0	0	10558277.93	17.6	59996256.04	5e-17	0
0.2	3.5	2311.905	0.02	-0.08	0.04	50.05	2	0	0	19706627.11	23.12	104485743.54	5e-17	0
0.2	3.75	5011.235	0.03	-0.11	0.05	50.07	1.62	0	0	45961806.42	53.12	228139222.12	5e-17	0
0.2	4	17981.875	197507115.11	12896018.33	36833314.69	50.08	147330523.08	0	0.08	212121326422.94	592.78	1008822951176.02	5e-17	0.08
0.2	4.25	15972.585	769758044.9	50318313.56	143648261.94	50.07	574592128.73	0	0.39	872761038045.61	526.38	4148009795674.07	5e-17	0.39
0.2	4.5	14577.545	1277507394.61	83563980.91	238539998.48	50.07	954158024.7	0	0.57	1361002761067.41	480.37	6467760515750.66	5e-17	0.57
0.2	4.75	14267.44	1729843237.69	113247280.19	323171522.55	50.09	1292681429.33	0	0.64	1833136971016.16	470.51	8708183111605.95	5e-17	0.64
0.2	5	13528.635	2143275869.88	140319127.63	400585382.25	50.06	1602341268.94	0	0.68	2167995377292.56	446.03	10301263419062.5	5e-17	0.68
0.25	0.5	314.41	0.2	-0.2	0	1	0.61	0	0	13.75	0	226.15	5e-17	0
0.25	0.75	501.17	0.12	-0.13	0.01	1	0.82	0	0	51.08	0	769	5e-17	0
0.25	1	5532.605	0.07	-0.08	0.01	3.7	0.73	0	0	195259.11	6.63	2924831.87	5e-17	0
0.25	1.25	2600.105	0.17	-0.22	0.03	19.06	0.96	0	0	820392.92	15.04	10330796.95	5e-17	0
0.25	1.5	1768.835	0.22	-0.23	0	32.59	0.71	0	0	1201774.55	14.79	13088313.25	5e-17	0
0.25	1.75	1349.97	0.23	-0.24	0	41.73	1.15	0	0	1821627.24	12.13	17476052.15	5e-17	0
0.25	2	1206.94	0.16	-0.19	0.02	45.87	1.08	0	0	2219073.53	10.78	19028136.91	5e-17	0
0.25	2.25	1110.205	0.11	-0.11	-0.01	48.75	1.22	0	0	3034300.68	11.39	23522390.7	5e-17	0
0.25	2.5	1118.07	0.08	-0.1	0.02	49.7	1.21	0	0	4111282.93	11.94	29077908.34	5e-17	0
0.25	2.75	1218.465	0.19	-0.21	0.02	49.98	1.28	0	0	5612567.46	11.85	36481982.63	5e-17	0
0.25	3	1366.855	0.04	-0.05	0	50.02	0.81	0	0	8076259.38	15.21	48561509.09	5e-17	0
0.25	3.25	1761.535	0.05	-0.05	-0.01	50.03	1.35	0	0	11978134.82	18.74	66935968.31	5e-17	0
0.25	3.5	2621.925	-0.03	-0.04	0.04	50.03	1.75	0	0	21603917.27	29.45	112707856.53	5e-17	0
0.25	3.75	7366.18	0.01	-0.03	0.02	50.03	1.79	0	0	75084005.01	86.65	367158249.04	5e-17	0
0.25	4	17714.55	345914296.93	22254144.56	63543752.66	50.07	254176926.92	0	0.13	397897056819.85	584.02	1891922677692.64	5e-17	0.13
0.25	4.25	16627.235	906630867.45	58386361.81	166657026.1	50.08	666628995.07	0	0.27	1071085107419.28	548.33	5090172040854.06	5e-17	0.27
0.25	4.5	15250.68	1408265247.95	90737722.65	259012483.77	50.07	1036048464.82	0	0.45	1558872349725.3	502.89	7408468004309.8	5e-17	0.45
0.25	4.75	13377.785	1853866710.01	119547153.25	341146964.32	50.09	1364592453.9	0	0.69	1814323447962.92	440.72	8620312738259.74	5e-17	0.69
0.25	5	13613.845	2262368387.8	145872580.23	416494885.74	50.05	1665977739.65	0	0.64	2274306949774.92	448.86	10810490983103.6	5e-17	0.64
0.3	0.5	350.1	0.2	-0.19	-0.02	1	0.78	0	0	17.5	0	260.41	5e-17	0
0.3	0.75	675.06	0.13	-0.17	0.03	1	1.02	0	0	75.2	0	1236.41	5e-17	0
0.3	1	5277.32	0.11	-0.09	-0.03	7.7	0.71	0	0	391068.07	13.57	5609114.52	5e-17	0
0.3	1.25	2455.99	0.17	-0.2	0.02	22.58	0.77	0	0	873287.94	15.65	10620155.16	5e-17	0
0.3	1.5	1629.82	0.17	-0.17	0	35.51	0.92	0	0	1396844.67	14.09	14744594.04	5e-17	0
0.3	1.75	1320.47	0.06	-0.1	0.01	43.42	1.18	0	0	1883182.94	12.2	17571785.76	5e-17	0
0.3	2	1164.015	0.11	-0.11	-0.01	47.3	1.09	0	0	2550578.7	11.83	21343832.97	5e-17	0
0.3	2.25	1125.18	0.2	-0.2	0	48.85	0.91	0	0	3334812.9	10.47	25276566.96	5e-17	0
0.3	2.5	1141.065	0.11	-0.15	0.03	49.72	1.07	0	0	4354746.71	11.46	30160216.46	5e-17	0
0.3	2.75	1234.75	0.14	-0.19	0.01	50.01	1.66	0	0	5870322.03	12.65	37443209.89	5e-17	0
0.3	3	1439.555	0.13	-0.11	-0.05	50.01	1.48	0	0	8529555.73	14.74	50370626.47	5e-17	0
0.3	3.25	1888.57	0.08	-0.12	0.01	50.06	1.67	0	0	13573305.23	18.83	74586045.85	5e-17	0
0.3	3.5	3098.97	0.05	-0.12	0.04	50.03	1.63	0	0	26330382.66	32.41	135224823.4	5e-17	0
0.3	3.75	14832.145	1.87	0.04	0.32	50.07	2.94	0	0	165754397.51	190.93	798553383.59	5e-17	0
0.3	4	17316.52	495650128.85	31396878.63	89664625.97	50.05	358658217.6	0	0.18	570879378526.44	565.22	2714492708076.01	5e-17	0.18
0.3	4.25	15684.49	1045978662.09	66332652.5	189345935	50.07	757377374.02	0	0.47	1155018679254.91	517.21	5490672076897.67	5e-17	0.47
0.3	4.5	14259.165	1540387418.46	97725348.52	278997953.65	50.06	1115991283.43	0	0.61	1570239231578.8	469.99	7463735808009.22	5e-17	0.61
0.3	4.75	13580.52	1971612292.62	125287758.7	357312945.61	50.14	1429250667.34	0	0.69	1934735250818.84	447.55	9184636656820.39	5e-17	0.69
0.3	5	13339.09	2367222543.05	150553692.25	429215341.15	50.16	1716869032.18	0	0.74	2301086384737.29	439.85	10919872295296.6	5e-17	0.74
0.35	0.5	403.515	0.13	-0.15	0.02	1	0.89	0	0	19.75	0	334.27	5e-17	0
0.35	0.75	1045.95	0.1	-0.13	0.02	1.01	0.81	0	0	201.68	0	3073.2	5e-17	0
0.35	1	4011.25	0.13	-0.13	-0.01	10.96	0.68	0	0	462893.28	14.23	6375750.06	5e-17	0
0.35	1.25	2205.855	0.14	-0.15	0.01	26.21	0.84	0	0	947586.39	14.77	11129098.96	5e-17	0
0.35	1.5	1577.95	0.17	-0.19	0.02	37.19	0.8	0	0	1431471.56	13.55	14658290.13	5e-17	0
0.35	1.75	1304.26	0.16	-0.16	-0.01	43.05	0.79	0	0	1884238.97	11.81	17105592.99	5e-17	0
0.35	2	1156.92	0.12	-0.16	0.04	47.21	1.3	0	0	2458157.26	11.45	20064054.13	5e-17	0
0.35	2.25	1114.93	0.21	-0.25	0.01	49.13	0.84	0	0	3416441.25	11.28	25332776.06	5e-17	0
0.35	2.5	1141.245	0.13	-0.16	0.01	49.87	1.07	0	0	4627335.49	11.74	31420711.6	5e-17	0
0.35	2.75	1277.105	0.11	-0.14	0	49.99	1.67	0	0	6215987.6	13.31	38891909.91	5e-17	0
0.35	3	1524.88	0.12	-0.17	0.03	50.02	1.27	0	0	9171947.55	14.34	53205337.43	5e-17	0
0.35	3.25	2062.305	0.08	-0.14	0.04	50.03	1.41	0	0	15561787.69	20.26	84114166.55	5e-17	0
0.35	3.5	3588.35	0.09	-0.13	0.03	50.05	1.94	0	0	30060829.2	38.23	151992303.31	5e-17	0
0.35	3.75	18096.1	19394104.15	1209636.27	3452258.68	50.04	13807632.81	0	0	11256828180.19	573.62	53514699990.14	5e-17	0
0.35	4	16625.865	640849714.79	39978159.23	114141220.62	50.06	456569446.31	0	0.24	711629904546.14	548.21	3383089863052.51	5e-17	0.24
0.35	4.25	15310.17	1190307557.93	74273352.64	212127032.78	50.03	848508335.03	0	0.45	1267141181803.02	504.71	6025447255810.65	5e-17	0.45
0.35	4.5	13513.09	1667260704.46	104183485.9	297318593.42	50.09	1189268587.44	0	0.7	1585757615351.63	445.28	7532949153156.97	5e-17	0.7
0.35	4.75	13352.07	2105680839.26	131586602.42	375667634.66	50.06	1502667707.91	0	0.64	2001959930686.22	440.04	9514585699904.29	5e-17	0.64
0.35	5	12561.01	2498259993.49	156168898.85	445899352.05	50.05	1783597602.29	0	0.8	2245956808364.54	414.04	10674529460160.2	5e-17	0.8
0.4	0.5	436.395	0.14	-0.13	-0.01	1	0.17	0	0	23.88	0	332.69	5e-17	0
0.4	0.75	2416.71	3.56	-0.07	0.4	1.03	2.43	0	0	1681.05	0.04	26898.02	5e-17	0
0.4	1	3427.675	0.11	-0.11	0	15.05	0.56	0	0	594940.5	14.39	7876666.98	5e-17	0
0.4	1.25	1962.915	0.14	-0.17	0.02	28.81	0.74	0	0	1014786.79	14.13	11528355.85	5e-17	0
0.4	1.5	1465.105	0.14	-0.16	-0.01	39.95	0.88	0	0	1584992.72	12.82	15761482.94	5e-17	0
0.4	1.75	1227.665	0.12	-0.19	0.06	44.99	1.06	0	0	1914022.83	11.67	16931091.93	5e-17	0
0.4	2	1144.09	0.13	-0.16	0.03	47.74	0.99	0	0	2696236.34	10.65	21503857.78	5e-17	0
0.4	2.25	1125.48	0.14	-0.13	-0.01	49.28	1.61	0	0	3524233.18	10.39	25577987.87	5e-17	0
0.4	2.5	1163.555	0.1	-0.12	0.02	49.95	1.02	0	0	4806811.73	11.3	31978113.36	5e-17	0
0.4	2.75	1319.52	0.16	-0.19	0.03	49.99	0.95	0	0	6969008.12	13.2	42802283.39	5e-17	0
0.4	3	1606.195	0.12	-0.14	0.02	50.04	1.9	0	0	10249321.38	15.4	58426031.11	5e-17	0
0.4	3.25	2269.935	0.16	-0.18	0.01	50.04	1.9	0	0	16811175.67	21.69	89408147.92	5e-17	0
0.4	3.5	4602.845	0.14	-0.18	0.02	50.07	1.77	0	0	41454607.51	51.83	206449945.55	5e-17	0
0.4	3.75	17860.26	176279004.71	10809977.36	30881402.67	50.08	123524771.92	0	0.06	169432535356.58	588.43	805888577082.84	5e-17	0.06
0.4	4	16050.34	787900111.92	48380132.44	138133045.83	50.06	552531847.34	0	0.38	841681336466.7	529.08	4000951490722.34	5e-17	0.38
0.4	4.25	14479.63	1328734663.36	81606562.8	233078437.04	50.03	932312906.99	0	0.49	1319712308046.46	477.04	6275357664658.11	5e-17	0.49
0.4	4.5	13369.08	1796786478.7	110534878.38	315391768.42	50.1	1261564065.63	0	0.65	1669359928566.67	440.32	7929065636131.47	5e-17	0.65
0.4	4.75	12935.255	2224768377.27	136932026.09	390703582.92	50.1	1562809768.38	0	0.7	2020466223885.88	426.3	9598694148426.44	5e-17	0.7
0.4	5	12262.855	2612686774.6	160830365.97	459012466.78	50.08	1836053330.77	0	0.84	2258660579788.3	404.12	10730074167429.3	5e-17	0.84
0.45	0.5	565.115	0.14	-0.16	0.01	1	0.45	0	0	31.98	0	475.47	5e-17	0
0.45	0.75	7435.615	22.53	0.23	2.51	3.01	10.84	0	0	143991.82	5.63	2182764.2	5e-17	0
0.45	1	2873.82	0.17	-0.21	0.03	18.53	0.64	0	0	654239.85	14.2	8329671.23	5e-17	0
0.45	1.25	1833.57	0.1	-0.15	0.03	32.4	0.93	0	0	1111800.45	12.9	12210485.55	5e-17	0
0.45	1.5	1392.735	0.1	-0.13	0.03	40.58	0.59	0	0	1536560.17	12.46	14844311.7	5e-17	0
0.45	1.75	1197.185	0.17	-0.22	0.05	45.92	0.94	0	0	2074348.48	11.33	17888865.02	5e-17	0
0.45	2	1117.505	0.15	-0.17	0.02	48.35	0.73	0	0	2717899.57	10.87	21171015.4	5e-17	0
0.45	2.25	1115.325	0.06	-0.08	0	49.62	1.34	0	0	3624808.81	10.52	25734595.1	5e-17	0
0.45	2.5	1187.885	0.16	-0.19	0.02	49.93	1.12	0	0	4876380.65	11.82	31809304.19	5e-17	0
0.45	2.75	1360.855	0.09	-0.12	-0.01	50.04	1.27	0	0	7510191.54	13.1	45291281.61	5e-17	0
0.45	3	1717.04	0.11	-0.16	0.01	50.01	1.43	0	0	11366157.36	16.58	63704316.44	5e-17	0
0.45	3.25	2542.84	0.09	-0.09	-0.02	50.03	1.42	0	0	19754385.45	25.73	103392911.51	5e-17	0
0.45	3.5	6628.26	0.09	-0.14	0.03	50.04	1.64	0	0	63374097.88	74.55	310873185.14	5e-17	0
0.45	3.75	17409.29	338574782.46	20436546.48	58366891.43	50.05	233468940.04	0	0.14	353285372141.1	573.86	1680095309919.39	5e-17	0.14
0.45	4	16067.31	930397325.35	56243099.67	160517683.39	50.09	642075593.8	0	0.34	995093601546.28	529.65	4729591052464.64	5e-17	0.34
0.45	4.25	14858.715	1453000356.94	87942869.04	250853703.81	50.13	1003413184.16	0	0.55	1468819664211.93	489.78	6975933124391.51	5e-17	0.55
0.45	4.5	13383.86	1934305566.94	117006412.63	334076515.47	50.05	1336308065.16	0	0.72	1774940473759.66	440.95	8436491694801.12	5e-17	0.72
0.45	4.75	12734.965	2345151731.75	142092858.18	405282621.9	50.13	1621128788.21	0	0.75	2065361876941.56	419.81	9807512938412.29	5e-17	0.75
0.45	5	12058.48	2723588528.62	165133823.94	470906116.56	50.14	1883621706.59	0	0.81	2282471041430	397.33	10835178072077.6	5e-17	0.81
0.5	0.5	616.99	0.13	-0.16	0.02	1	0.66	0	0	37.88	0	573.3	5e-17	0
0.5	0.75	5945.57	0.17	-0.2	0.03	6.63	0.42	0	0	266971.25	7.57	3883586.23	5e-17	0
0.5	1	2556.65	0.09	-0.13	0.01	23.37	0.31	0	0	754965.82	14.09	9260779.17	5e-17	0
0.5	1.25	1711.085	0.17	-0.15	-0.02	34.21	0.92	0	0	1114364.47	12.63	11855416.7	5e-17	0
0.5	1.5	1331.22	0.18	-0.22	0.02	42.04	0.87	0	0	1573970.27	10.84	14782792.16	5e-17	0
0.5	1.75	1178.07	0.1	-0.16	0.02	46.34	0.72	0	0	2137568.68	11.18	17974100.29	5e-17	0
0.5	2	1122.505	0.15	-0.19	0.03	48.62	1.33	0	0	2868376.56	10.82	21840379.93	5e-17	0
0.5	2.25	1126.065	0.11	-0.14	0.01	49.74	1.06	0	0	4061543.04	11.22	28244555.39	5e-17	0
0.5	2.5	1209.145	0.17	-0.24	0.04	49.97	1.02	0	0	5235902.97	12.31	33507958.28	5e-17	0
0.5	2.75	1412.39	0.23	-0.28	0.04	50.01	1.46	0	0	7417051.18	14.27	43932546.67	5e-17	0
0.5	3	1830.28	0.12	-0.11	-0.02	50.03	1.52	0	0	11945355.49	17.45	65833498.73	5e-17	0
0.5	3.25	2939.285	0.09	-0.12	0	50.03	1.45	0	0	22701143.27	31.35	116958624.45	5e-17	0
0.5	3.5	12165.725	0.1	-0.13	0.01	50.05	1.46	0	0	120870906.02	131.56	584071230.03	5e-17	0
0.5	3.75	17556.285	493412310.57	29298056.35	83681820.33	50.06	334728433.47	0	0.15	537327371547.21	578.75	2555528759355.13	5e-17	0.15
0.5	4	15059.5	1083303406.15	64386068.2	183854335.73	50.05	735413231.77	0	0.47	1070120192508.79	496.34	5087702559356.88	5e-17	0.47
0.5	4.25	14489.255	1595898830.99	94988330.96	271038856.43	50.1	1084162582.44	0	0.63	1551314788395.24	477.64	7369566363728.61	5e-17	0.63
0.5	4.5	13371.715	2063889157.45	122833152.81	350674955.9	50.06	1402699163.45	0	0.72	1867108503575.39	440.68	8873716520075.01	5e-17	0.72
0.5	4.75	12874.71	2478089879.19	147556213.99	421248699.12	50.06	1685001430.08	0	0.68	2174285829439.9	424.42	10334226642967.8	5e-17	0.68
0.5	5	12773.52	2840460288.54	169452631.3	483159058.06	50.15	1932632906.03	0	0.77	2492058300461.87	421.19	11832776907736.2	5e-17	0.77
0.55	0.5	968.2	0.1	-0.11	0.01	1	-0.03	0	0	76.04	0	1171.31	5e-17	0
0.55	0.75	4707.36	0.2	-0.21	0.01	11.24	0.72	0	0	424909.58	12.93	5925041.97	5e-17	0
0.55	1	2266.78	0.12	-0.14	0.02	26.59	0.64	0	0	829387.71	14.52	9828597.23	5e-17	0
0.55	1.25	1570.79	0.2	-0.22	0	36.31	0.62	0	0	1141571.85	11.97	11776197.62	5e-17	0
0.55	1.5	1268.9	0.12	-0.17	0.03	44.4	1.24	0	0	1773711.05	11.03	16200793.7	5e-17	0
0.55	1.75	1143.91	0.1	-0.14	0.02	47.47	1.02	0	0	2233116.88	10.93	18316940.74	5e-17	0
0.55	2	1103.13	0.14	-0.17	0.02	49.08	0.86	0	0	2942844.4	10.22	21903735.73	5e-17	0
0.55	2.25	1146.625	0.13	-0.16	0.01	49.91	0.83	0	0	4085854	11.21	27844184.87	5e-17	0
0.55	2.5	1247.605	0.09	-0.15	0.05	49.99	1.13	0	0	5515952.57	11.72	34629171.18	5e-17	0
0.55	2.75	1503.645	0.14	-0.17	0.02	50.03	1.74	0	0	8580789.99	14.91	49936119.72	5e-17	0
0.55	3	1995.605	0.09	-0.07	-0.03	50.02	1.21	0	0	12997857.98	19.57	70476186.03	5e-17	0
0.55	3.25	3446.1	0.06	-0.07	-0.02	50.05	1.47	0	0	30080235.3	35.22	152586469.48	5e-17	0
0.55	3.5	17987.255	1340155.65	78172.81	223417.47	50.05	893568.87	0	0	1834556380.78	570.71	8738163914.85	5e-17	0
0.55	3.75	16917.345	648655738.19	37900899.36	108203610.78	50.07	432817716.07	0	0.3	685647138420.98	551.8	3259457219869.06	5e-17	0.3
0.55	4	14413.565	1224404494.78	71621656.21	204394972.43	50.09	817579162.12	0	0.53	1140063101557.78	474.83	5415050091105.85	5e-17	0.53
0.55	4.25	13984.855	1735836590.3	101601084.95	289944646.85	50.09	1159777074.18	0	0.61	1604449075272.14	460.88	7623061871061.71	5e-17	0.61
0.55	4.5	12396.015	2186408614.4	128049502.57	365405574.34	50.06	1461529723.53	0	0.73	1808423866567.97	408.17	8595651184807.5	5e-17	0.73
0.55	4.75	12075.12	2593525802.95	152054439.13	433672515.98	50.13	1734691583.09	0	0.79	2098022060023	397.79	9960978147999.68	5e-17	0.79
0.55	5	12249.335	2964504369.76	173795143.89	495871890.28	50.1	1983494389.35	0	0.83	2449199554037.51	403.69	11636518942369.1	5e-17	0.83
0.6	0.5	2052.485	0.15	-0.14	-0.01	1.02	0.22	0	0	341.39	0	5400.05	5e-17	0
0.6	0.75	3853.485	0.23	-0.24	0.01	14.31	0.72	0	0	446412.29	11.53	5977376.12	5e-17	0
0.6	1	2040.565	0.14	-0.14	0	29.11	0.38	0	0	844469.81	13.15	9667905.31	5e-17	0
0.6	1.25	1488.985	0.26	-0.28	0	38.34	0.41	0	0	1208457.91	10.64	12097682.52	5e-17	0
0.6	1.5	1234.58	0.13	-0.17	0.01	44.46	0.79	0	0	1706223.12	11.06	15185654.59	5e-17	0
0.6	1.75	1133.76	0.19	-0.23	0.03	47.91	1.13	0	0	2302796.32	10.12	18444219.95	5e-17	0
0.6	2	1109.685	0.16	-0.15	-0.01	49.25	0.66	0	0	3090246.53	9.64	22502359.67	5e-17	0
0.6	2.25	1153.925	0.08	-0.13	0.04	49.94	1.08	0	0	4509676.46	11.01	30123760.98	5e-17	0
0.6	2.5	1294.26	0.13	-0.16	0	50.01	0.86	0	0	5966337.52	12.68	36773752.08	5e-17	0
0.6	2.75	1578.685	0.11	-0.1	-0.01	50	1.2	0	0	8988133.87	15.62	51409820.56	5e-17	0
0.6	3	2215.01	0.05	-0.07	-0.03	50.03	1.22	0	0	15295677.72	21.17	81597719.01	5e-17	0
0.6	3.25	4452.54	0.16	-0.17	0.01	50.06	1.56	0	0	36687739.13	48.01	183265767.43	5e-17	0
0.6	3.5	18184.16	157650922.24	9042897.1	25835262.22	50.06	103339990.12	0	0.02	138292318322.34	599.1	657797227295.67	5e-17	0.02
0.6	3.75	16570.605	813530641.04	46705601.81	133421629.47	50.01	533677761.28	0	0.3	842200405144.88	546.29	4006168947992.38	5e-17	0.3
0.6	4	14711.2	1375812027.86	79094649.39	225803947.9	50.06	903211294.85	0	0.57	1300907060225.85	484.84	6184322752391.57	5e-17	0.57
0.6	4.25	13577.49	1877211619.01	108001339.5	308278842.55	50.07	1233111061.84	0	0.64	1658207825059.98	447.36	7880466950154.9	5e-17	0.64
0.6	4.5	12588.72	2320174506.43	133629032.45	381258663.74	50.1	1525030263.79	0	0.71	1916599438092.97	414.73	9106079989476.88	5e-17	0.71
0.6	4.75	12693.825	2724019330.61	156899898.84	447789140.04	50.08	1791156630.06	0	0.81	2284022247038.4	418.53	10850362215669.1	5e-17	0.81
0.6	5	11821.065	3084985360.35	177764226.52	507339377.03	50.08	2029357471.7	0	0.78	2416482831670.72	389.57	11481011692735.8	5e-17	0.78
0.65	0.5	8609.63	11.92	-0.07	0.92	2.42	4.22	0	0	75312.47	1.44	1158563.45	5e-17	0
0.65	0.75	3239.22	0.19	-0.21	0.02	18.43	0.75	0	0	538565.93	13.47	6934711.66	5e-17	0
0.65	1	1871.61	0.26	-0.26	0	31.88	0.67	0	0	917655.9	11.55	10165910.88	5e-17	0
0.65	1.25	1405.95	0.19	-0.23	0.02	40.39	0.43	0	0	1307780.47	10.77	12722141.6	5e-17	0
0.65	1.5	1204.965	0.17	-0.16	-0.01	45.71	0.52	0	0	1837897.17	10.74	15936415.77	5e-17	0
0.65	1.75	1121.885	0.17	-0.19	0.01	48.15	1.08	0	0	2419490.05	10.38	18937833.25	5e-17	0
0.65	2	1114.09	0.09	-0.11	0	49.4	0.9	0	0	3375084.16	10.94	24058759.77	5e-17	0
0.65	2.25	1172.265	0.13	-0.13	-0.03	50.01	1.07	0	0	4653043.17	11.56	30457747.74	5e-17	0
0.65	2.5	1334.985	0.09	-0.15	0.01	50.04	1.01	0	0	6345795.36	13.28	38396348.38	5e-17	0
0.65	2.75	1700.515	0.07	-0.09	0.01	50.01	1.14	0	0	10009895.13	16.99	56279390.26	5e-17	0
0.65	3	2451.255	0.07	-0.13	0.06	50.03	1.43	0	0	18446972.85	25.33	96849336.04	5e-17	0
0.65	3.25	6083.08	0.07	-0.12	0.05	50.08	1.39	0	0	53260595.59	57.63	262093444.69	5e-17	0
0.65	3.5	17409.72	326089784.75	18393571.8	52531079.76	50.05	210125416.5	0	0.15	312782590831.31	573.74	1487478006553.8	5e-17	0.15
0.65	3.75	16128.435	962061684.12	54334410.08	155108571.67	50.07	620435451.38	0	0.39	960538849547.89	531.84	4565327876806.89	5e-17	0.39
0.65	4	15058.565	1524547080.66	86131887.28	245939441.35	50.05	983762823.64	0	0.47	1458399346013.89	496.2	6933231419827.11	5e-17	0.47
0.65	4.25	13579.905	2015836815.43	113996023.63	325397382.16	50.07	1301583486.22	0	0.61	1754260083218.99	447.45	8334494650682.49	5e-17	0.61
0.65	4.5	12887.685	2450367632.22	138725458.57	395782134.6	50.11	1583127148.25	0	0.72	2041792027529.08	424.7	9696667749833.7	5e-17	0.72
0.65	4.75	11951.955	2849536479.02	161300056.9	460408890.53	50.07	1841630971.66	0	0.79	2207685121057.51	393.97	10486457303028.6	5e-17	0.79
0.65	5	11105.365	3203154412.51	181420074.4	517766368.97	50.08	2071056729.63	0	0.81	2312240268731.77	365.73	10980851606078.1	5e-17	0.81
0.7	0.5	7768.23	0.29	-0.18	0.02	6.43	0.18	0	0	205821.16	5.5	3028378.9	5e-17	0
0.7	0.75	2622.905	0.14	-0.17	0.02	23.08	0.3	0	0	607520.14	13.55	7532912.82	5e-17	0
0.7	1	1706.985	0.21	-0.21	0	33.92	0.4	0	0	929453.4	11.4	9963112.87	5e-17	0
0.7	1.25	1314.985	0.22	-0.23	0	42.79	0.9	0	0	1369685.77	11.31	12944802.53	5e-17	0
0.7	1.5	1171.775	0.11	-0.16	0.03	46.38	0.98	0	0	1907313.36	10.56	16126307.25	5e-17	0
0.7	1.75	1122.395	0.15	-0.2	0.02	48.41	0.76	0	0	2464944.76	9.84	18845265.46	5e-17	0
0.7	2	1127.59	0.18	-0.2	0	49.63	0.94	0	0	3451149.85	10.24	24093310.73	5e-17	0
0.7	2.25	1208.62	0.21	-0.21	-0.01	49.95	1.05	0	0	4817503.14	11.08	30939210.23	5e-17	0
0.7	2.5	1393.86	0.13	-0.16	0.01	50.03	1.3	0	0	6763772.27	13.5	40195599	5e-17	0
0.7	2.75	1772.27	0.08	-0.14	0.03	50.02	0.91	0	0	10706411.59	16.71	59201114.73	5e-17	0
0.7	3	2819.505	0.11	-0.08	-0.03	50.08	1.35	0	0	20480745.9	29.82	105822371.09	5e-17	0
0.7	3.25	10498.815	0.05	-0.06	0.01	50.03	1.29	0	0	101407097.93	105.92	491559282.05	5e-17	0
0.7	3.5	17604.88	491241406.82	27234132.57	77765973.25	50.07	311061705.39	0	0.18	496477956141.44	580.48	2360635330568.44	5e-17	0.18
0.7	3.75	15985.715	1117254435.37	62011757.48	177006108.25	50.08	708027265.27	0	0.38	1095339357522.36	526.94	5205169014789.23	5e-17	0.38
0.7	4	15098.75	1677664984.37	93081308.44	265904146.37	50.01	1063612437.04	0	0.51	1587225069128.85	497.91	7549634652704.32	5e-17	0.51
0.7	4.25	13967.35	2150321947.53	119544823.58	341105604.26	50.1	1364422392.47	0	0.59	1900495648814.69	460.58	9026857128884.03	5e-17	0.59
0.7	4.5	12671.975	2584117493.21	143714736.66	410107203.61	50.09	1640426275.17	0	0.76	2080071719879.88	417.62	9877708974413.13	5e-17	0.76
0.7	4.75	11487.635	2971331812.93	165325228.79	471768322.78	50.09	1887084596.84	0	0.85	2174874299250.43	378.3	10329703458455.4	5e-17	0.85
0.7	5	11307.57	3323683908.43	184911006.09	527874158.02	50.06	2111488574.87	0	0.79	2405871480864.44	372.45	11434789158521.3	5e-17	0.79
0.75	0.5	5548.135	0.13	-0.15	0.01	9.86	0.23	0	0	266072.67	7.34	3754101.57	5e-17	0
0.75	0.75	2302.9	0.21	-0.27	0.05	25.52	0.57	0	0	586228.23	11.72	7009948.56	5e-17	0
0.75	1	1576.34	0.21	-0.2	-0.02	35.91	0.33	0	0	970345.58	10.72	10080973.31	5e-17	0
0.75	1.25	1281.315	0.19	-0.19	0	43.29	0.55	0	0	1424989.69	10.09	13099807.13	5e-17	0
0.75	1.5	1140.505	0.22	-0.21	-0.01	47.27	0.52	0	0	1940633.66	10.49	16004847.85	5e-17	0
0.75	1.75	1112.135	0.14	-0.15	0	49.1	0.65	0	0	2778193.27	9.82	20772083.86	5e-17	0
0.75	2	1133.425	0.11	-0.11	-0.01	49.82	0.84	0	0	3683604.4	9.51	25199900.06	5e-17	0
0.75	2.25	1227.36	0.12	-0.18	0.04	50.01	1.18	0	0	5136026.65	11.61	32353601.61	5e-17	0
0.75	2.5	1463.62	0.14	-0.15	-0.01	50.02	1.13	0	0	7805805.94	13.33	45589501.32	5e-17	0
0.75	2.75	1951.34	0.12	-0.13	-0.01	50.07	1.6	0	0	12065970.14	18.15	65614160.8	5e-17	0
0.75	3	3309.71	0.05	-0.09	0.04	50.07	1.66	0	0	25507457.78	30.49	129787703.53	5e-17	0
0.75	3.25	17846.185	48552.1	2631.15	7545.2	50.05	30187.51	0	0	524088815.22	531.66	2503708358.63	5e-17	0
0.75	3.5	16183.15	662412315.2	36071028.61	103007539.76	50.05	412032284.13	0	0.33	617932741102.52	533.26	2938256734388.69	5e-17	0.33
0.75	3.75	15518.39	1275680287.82	69548229.77	198531464.09	50.07	794130978.41	0	0.48	1201308443725.01	511.6	5709669955232.56	5e-17	0.48
0.75	4	13831.625	1817454462.38	99132696.43	283014894.96	50.06	1132062525.99	0	0.58	1547979848887.23	455.7	7359241201384.67	5e-17	0.58
0.75	4.25	12634.52	2293215417.57	125175427.52	357307899.41	50.07	1429230593.96	0	0.77	1797343863567.89	416.22	8542458536456.57	5e-17	0.77
0.75	4.5	12903.625	2713917782.58	148292425.23	423111330.78	50.1	1692446520.01	0	0.77	2192963754593.81	425.41	10414922899698.1	5e-17	0.77
0.75	4.75	12805.61	3101935120.17	169388093.36	483705040.25	50.04	1934820324.75	0	0.72	2499098974966.62	422.25	11878288602177.8	5e-17	0.72
0.75	5	12595.655	3438474197.45	187997875.31	536500169.76	50.08	2145957885.01	0	0.78	2739682187115.61	415.49	13018152768586.6	5e-17	0.78
0.8	0.5	4035.56	0.1	-0.07	-0.03	14.29	0.2	0	0	307916.79	8	4169678.88	5e-17	0
0.8	0.75	2079.395	0.24	-0.28	0.01	28.28	0.42	0	0	673195.91	12.54	7775087.51	5e-17	0
0.8	1	1514.275	0.23	-0.23	-0.01	37.98	0.41	0	0	1016799.55	10.76	10256911.54	5e-17	0
0.8	1.25	1234.34	0.2	-0.19	-0.03	44.5	0.39	0	0	1506658.62	10.73	13486337.18	5e-17	0
0.8	1.5	1142.585	0.21	-0.21	0	47.61	0.71	0	0	2143725.63	9.98	17252468.73	5e-17	0
0.8	1.75	1094.44	0.22	-0.26	0.03	49.1	0.87	0	0	2708662.69	10.9	19807790.51	5e-17	0
0.8	2	1144.83	0.14	-0.19	0.02	49.87	0.99	0	0	3907955.99	11.25	26191696.17	5e-17	0
0.8	2.25	1276.63	0.08	-0.16	0.04	50	0.67	0	0	5514078.75	11.86	34102677.13	5e-17	0
0.8	2.5	1566.88	0.14	-0.18	-0.01	50.02	1.04	0	0	8071648.29	14.96	46316395.26	5e-17	0
0.8	2.75	2107.495	0.07	-0.09	0.01	50.05	0.81	0	0	13342458.66	20.24	71404472.37	5e-17	0
0.8	3	4149.93	0.03	-0.05	0	50.03	1.52	0	0	32673333.15	40.04	163730458.14	5e-17	0
0.8	3.25	18135.13	136124834.44	7268432.96	20769426.87	50.05	83077014.66	0	0.02	101467133888.12	593.69	482589848094.11	5e-17	0.02
0.8	3.5	16552.25	826928222.74	44234293.22	126290682.92	50.07	505162360.58	0	0.3	792323760020.44	545.74	3766463047223.13	5e-17	0.3
0.8	3.75	14033.36	1434182686.17	76767775.82	219175429.8	50.06	876703705.88	0	0.61	1198620135652.05	462.22	5697837932031.34	5e-17	0.61
0.8	4	14215.065	1967692377.31	105362005.95	300874579.1	50.04	1203498367.29	0	0.59	1698161740633.17	468.58	8074095089530.44	5e-17	0.59
0.8	4.25	13359.08	2424999778.43	130101766.9	371111023.79	50.12	1484443976.69	0	0.66	1984096311472.41	440.31	9422343324546.34	5e-17	0.66
0.8	4.5	12009.61	2845091689.9	152658637.38	435577709.17	50.1	1742307873.98	0	0.73	2096674945312.74	395.62	9955794343473.57	5e-17	0.73
0.8	4.75	12640.52	3215035169.01	172677454.09	492481531.17	50.13	1969915406.28	0	0.8	2516737771435.86	416.72	11948602993460.5	5e-17	0.8
0.8	5	11324.735	3553038747.59	190873268.57	544444831.03	50.12	2177774960.01	0	0.81	2491638541107.39	373.23	11827002961070	5e-17	0.81
0.85	0.5	3361.87	0.15	-0.15	0	17.13	0.34	0	0	339031.76	8.37	4412704.62	5e-17	0
0.85	0.75	1881.645	0.18	-0.2	-0.01	31.59	0.47	0	0	685557.95	10.61	7657150.62	5e-17	0
0.85	1	1414.57	0.27	-0.26	-0.01	40.54	0.73	0	0	1082773.26	10.75	10599306.85	5e-17	0
0.85	1.25	1223.805	0.18	-0.18	-0.04	44.53	0.23	0	0	1423244.97	10.35	12410295.91	5e-17	0
0.85	1.5	1125.49	0.09	-0.11	0	48.46	0.76	0	0	2331948.81	10.43	18332420.81	5e-17	0
0.85	1.75	1111.755	0.13	-0.16	0.02	49.37	1.1	0	0	2783218.37	9.62	19926761.69	5e-17	0
0.85	2	1176.62	0.24	-0.29	0.02	49.91	1.5	0	0	4016918.52	10.39	26395976.52	5e-17	0
0.85	2.25	1340.135	0.23	-0.24	0.01	50.03	1	0	0	5696042.61	11.65	34581122.02	5e-17	0
0.85	2.5	1664.665	0.12	-0.15	0	50.04	1.09	0	0	8818165.3	16.06	49752243.73	5e-17	0
0.85	2.75	2393.46	0.19	-0.22	0.01	50.03	1.39	0	0	15940365.49	23.91	83929104.16	5e-17	0
0.85	3	5544.575	0.06	-0.1	0.02	50.06	1.61	0	0	49526884.22	53.19	244422154.23	5e-17	0
0.85	3.25	17534.705	315519757.1	16541996.9	47257079.49	50.04	189026179.47	0	0.16	277504247207.68	577.24	1319965323340.46	5e-17	0.16
0.85	3.5	16403.9	998268728.2	52407629.46	149653864.4	50.05	598614386.02	0	0.32	943058619856.97	540.83	4484211260145.68	5e-17	0.32
0.85	3.75	15315.035	1591133551.73	83613441.51	238710793.56	50.06	954836403.56	0	0.49	1440017194115.17	505.01	6844677866969.1	5e-17	0.49
0.85	4	12972.4	2113527149.51	111114992.66	317258181.22	50.05	1269036509.91	0	0.7	1631772602386.92	427.27	7757915092552.17	5e-17	0.7
0.85	4.25	12577.555	2565185875.48	135076349.16	385356270.03	50.11	1541418127.83	0	0.75	1937858821633.27	414.41	9204306875565.63	5e-17	0.75
0.85	4.5	12623.12	2969692083.02	156564317.47	446408340.54	50.15	1785630100.54	0	0.74	2268439566406.46	416.09	10764856772602.8	5e-17	0.74
0.85	4.75	11902.09	3343204922.76	176173243.98	502656675.37	50.1	2010625832.86	0	0.86	2413774496405.42	392.38	11461878989559.9	5e-17	0.86
0.85	5	12039.125	3661782575.34	193379752.01	550998039.62	50.2	2203985832.63	0	0.87	2693404828839.63	396.99	12777669609524.3	5e-17	0.87
0.9	0.5	2768.15	0.26	-0.26	0	21.54	0.09	0	0	377751.41	8.07	4728974.25	5e-17	0
0.9	0.75	1747.455	0.22	-0.2	-0.02	32.78	0.13	0	0	679958.79	10.69	7356537.83	5e-17	0
0.9	1	1340.265	0.2	-0.19	-0.02	41.85	0.38	0	0	1106302.87	9.38	10525282.04	5e-17	0
0.9	1.25	1164.03	0.25	-0.27	0.01	46.34	0.65	0	0	1592941.97	9.67	13534947.25	5e-17	0
0.9	1.5	1107.375	0.2	-0.19	-0.01	48.77	0.83	0	0	2241724.15	9.87	17218693.81	5e-17	0
0.9	1.75	1121.515	0.15	-0.17	0.01	49.65	0.75	0	0	3083419.85	9.97	21615077.12	5e-17	0
0.9	2	1184.805	0.15	-0.15	0	49.97	0.85	0	0	4143271.62	10.84	26698142.72	5e-17	0
0.9	2.25	1380.86	0.1	-0.09	-0.02	50.03	0.94	0	0	6369949.49	12.07	37973688.04	5e-17	0
0.9	2.5	1758.475	0.08	-0.09	-0.01	50.05	0.96	0	0	10214083.91	16.57	56656095.27	5e-17	0
0.9	2.75	2707.54	0.06	-0.11	0.01	50.09	0.78	0	0	18004553.42	25.75	93319705.3	5e-17	0
0.9	3	8643.425	0.09	-0.09	0	50.07	1.63	0	0	77486619.42	85.96	376804515.1	5e-17	0
0.9	3.25	17587.03	490328715.19	25240984.4	72080781.83	50.07	288319873.49	0	0.17	455488418544.45	579.78	2165844809995.82	5e-17	0.17
0.9	3.5	15420.175	1164535944.39	60011161.66	171331603.74	50.06	685334067.21	0	0.46	1019081277408.05	508.3	4843878647665.44	5e-17	0.46
0.9	3.75	14297.44	1741833693.77	89888834.57	256484743.45	50.1	1025935986.43	0	0.61	1443993958326.39	471.17	6858528560829.29	5e-17	0.6
0.9	4	13869.475	2260913896.41	116639631.9	333036912.01	50.05	1332143190.6	0	0.59	1842025928676.54	457.22	8756418098932.75	5e-17	0.59
0.9	4.25	12813.285	2702649577.54	139680512.22	398443445.83	50.12	1593773189.51	0	0.72	2049238561802.4	422.21	9735005828347.53	5e-17	0.72
0.9	4.5	11951.735	3111511827.03	160743772.78	458822997.63	50.07	1835298955.12	0	0.79	2203329692667.19	393.74	10466080160905.5	5e-17	0.79
0.9	4.75	10832.36	3473913239.47	179471996.9	512427591.67	50.05	2049703315.93	0	0.83	2232683800334.2	356.73	10611380268503.7	5e-17	0.83
0.9	5	11700.28	3790801023.4	196136710.77	559533861.95	50.11	2238140098.95	0	0.82	2653913756818.84	385.86	12602153030614.3	5e-17	0.82
0.95	0.5	2408.885	0.14	-0.15	0	24.65	0.28	0	0	403293.17	9.74	4870523.55	5e-17	0
0.95	0.75	1619.67	0.24	-0.27	0.01	35.64	0.73	0	0	744683.31	10.58	7796839.32	5e-17	0
0.95	1	1284.85	0.08	-0.08	0	43.04	0.48	0	0	1190283.17	9.96	11009834.59	5e-17	0
0.95	1.25	1150.015	0.27	-0.28	-0.01	46.93	0.62	0	0	1641973.22	9.37	13609936.23	5e-17	0
0.95	1.5	1111.175	0.1	-0.14	0.01	48.93	0.65	0	0	2257219.18	8.76	16957215.16	5e-17	0
0.95	1.75	1130.085	0.08	-0.14	0.04	49.67	1.15	0	0	3279054.08	10.13	22516458.59	5e-17	0
0.95	2	1227.26	0.1	-0.13	0.03	49.99	0.67	0	0	4587952.22	11.34	29011030.71	5e-17	0
0.95	2.25	1447.92	0.12	-0.1	-0.02	50.03	0.8	0	0	6628117.72	11.79	38825952.56	5e-17	0
0.95	2.5	1902.49	0.11	-0.12	0.01	50.03	0.98	0	0	10440597.5	18.65	56966092.9	5e-17	0
0.95	2.75	3203.615	0.02	-0.06	0.01	50.04	1.22	0	0	22673928.69	27.16	115694539.9	5e-17	0
0.95	3	17861.355	1442.72	74.97	203.1	50.04	812.35	0	0	253190750.91	365.72	1213258299.68	5e-17	0
0.95	3.25	16876.975	669223103.36	33810889	96521341.18	50.08	386085235.63	0	0.26	604429438792.66	556.23	2873232783034.72	5e-17	0.26
0.95	3.5	14921.415	1322472514.39	66921305.27	190919242.07	50.12	763679172.42	0	0.46	1106555217584.82	491.56	5256528957016.46	5e-17	0.46
0.95	3.75	15063.745	1900475368.21	96191514.54	274511679.25	50.09	1098046978.53	0	0.57	1640680767037.99	490.64	7794885933756.82	5e-17	0.57
0.95	4	13576.88	2396447841.88	121459979.27	346418204.04	50.13	1385670610.35	0	0.67	1879720827089.4	447.62	8925484402722.15	5e-17	0.67
0.95	4.25	12765.88	2842926006.78	144111324.13	411129158.51	50.11	1644512561.41	0	0.8	2106627333458.6	420.83	10003894346534.3	5e-17	0.8
0.95	4.5	12074.195	3233548868.55	164077489.08	467899306.51	50.14	1871586563.05	0	0.81	2276458506464.28	397.97	10805444770906.9	5e-17	0.81
0.95	4.75	12156.065	3592131466.38	182213695.42	519891823.43	50.1	2079560252.87	0	0.79	2559612134948.03	400.82	12162386956599.9	5e-17	0.79
0.95	5	12236.69	3907949445.06	198377639.42	565854810.2	50.12	2263423482.2	0	0.81	2815342521865.14	403.59	13373218994097.3	5e-17	0.81
1	0.5	2114.325	0.16	-0.18	0.02	28.02	0.07	0	0	459942.49	9.36	5364440.61	5e-17	0
1	0.75	1499.665	0.14	-0.17	0.02	38.14	0.71	0	0	816181.34	9.58	8291011.36	5e-17	0
1	1	1247.61	0.23	-0.22	-0.01	44.19	0.54	0	0	1222776.45	9.85	11012496.31	5e-17	0
1	1.25	1135.16	0.15	-0.15	-0.02	47.38	0.54	0	0	1714982.35	8.95	13868801.07	5e-17	0
1	1.5	1104.985	0.23	-0.24	0	49.18	0.33	0	0	2333749.84	9.12	17143152.03	5e-17	0
1	1.75	1144.425	0.22	-0.24	0.02	49.8	0.84	0	0	3441182.46	9.95	23144034.23	5e-17	0
1	2	1277.82	0.21	-0.22	0	49.98	0.92	0	0	4931009.01	11.16	30590476.16	5e-17	0
1	2.25	1534.48	0.16	-0.2	0.03	50.05	1.08	0	0	7688359.56	14.74	44253810.78	5e-17	0
1	2.5	2111.225	0.12	-0.15	0.03	50.04	0.88	0	0	12698387.01	19.06	68166833.23	5e-17	0
1	2.75	3919.245	0.17	-0.18	0.01	50.04	1.23	0	0	28839601.21	35.91	144933329.12	5e-17	0
1	3	18250.5	107741111.17	5327593.42	15219777.36	50.03	60880953.69	0	0	63620158883.36	594.91	302525174574.8	5e-17	0
1	3.25	16131.835	851872702.58	42199566.78	120476645.6	50.07	481904815.31	0	0.36	731212768684.86	531.51	3475669455436.46	5e-17	0.36
1	3.5	15391.61	1502467740.02	74469031.58	212628841.06	50.05	850518545.22	0	0.39	1283836875680.61	507.3	6104787848510.36	5e-17	0.39
1	3.75	13942.52	2059180615.36	102185336.48	291648908.68	50.08	1166596273.5	0	0.58	1612548468052.41	459.52	7662344965707.48	5e-17	0.58
1	4	13506.575	2555791124.48	126830557.73	362134734.64	50.05	1448534149.85	0	0.68	1956264969813.12	445.25	9298970866249.88	5e-17	0.68
1	4.25	12705.83	2980434693.82	148174411.12	422668488.65	50.12	1690673811.51	0	0.78	2159678553880.97	418.79	10255251380988.6	5e-17	0.78
1	4.5	11028.875	3367508855.2	167492899.01	477762940.6	50.12	1911051854.39	0	0.82	2116756761800.02	363.22	10048070782905.1	5e-17	0.82
1	4.75	11464.15	3715380928.54	184842715.18	527307792.29	50.11	2109231893.46	0	0.81	2443860419527.79	378	11603640099465.7	5e-17	0.81
1	5	11789.515	4026315960.18	200415319.42	571666449.48	50.12	2286652319.79	0	0.82	2737577220939.28	388.95	12995722586123.5	5e-17	0.82
